# The glycolipid GlcCer is recruited into the viral envelope to promote phenuivirus binding to host cells

**DOI:** 10.1101/2022.08.07.502911

**Authors:** Zina M. Uckeley, Magalie Mazelier, Christian Lüchtenborg, Sophie L. Winter, Paulina Schad, Petr Chlanda, Britta Brügger, Pierre-Yves Lozach

## Abstract

Virus–receptor interactions largely contribute to the tropism and outcome of an infection. Here, we found that the glycolipid glucosylceramide (GlcCer) is a major component of Uukuniemi phenuivirus and allows viral binding to host cells. A lipidomic analysis with mass spectrometry revealed the lipidome of UUKV particles and indicated that GlcCer was enriched in both infected cells and viral particles. In addition, the infectivity of UUKV depended on the conversion of ceramide (Cer) into GlcCer in the Golgi network of producer cells. In contrast, depletion of GlcCer in virions profoundly impaired the attachment of UUKV and other related viruses to target cells. Furthermore, competing GlcCer ligands prevented virus binding to various cell types. Altogether, our results demonstrate that glycolipids are essential structural determinants of the virions necessary for virus attachment to host cells and have strong implications for future work on the identification of virus receptors.
