## Supplemental Table 1 for "The glycolipid GlcCer is recruited into the viral envelope to promote phenuivirus binding to host cells"

### Sheet: Sup Tab 1_UUKV-inf-BHK(Fig1A,D)
Values in [µM]
Lipid	BHK cell lysate mock 1	BHK cell lysate mock 2	BHK cell lysate mock 3	BHK cell lysate UUKV-infected 1	BHK cell lysate UUKV-infected 2	BHK cell lysate UUKV-infected 3
PC O-30:2	0.00142932	0.00148229	0.00172973	0.0018284	0.000885899	0.00100144
PC O-30:1	0.0136559	0.0115169	0.0123429	0.0128693	0.0145023	0.0125496
PC O-30:0	0.0325868	0.0255308	0.0278738	0.0243346	0.0291035	0.0226994
PC 30:2	0.00367353	0.00252514	0.00479221	0	0.00176473	0.00204053
PC 30:1	0.064515	0.0618486	0.0595677	0.0369522	0.035902	0.0459366
PC 30:0	0.179783	0.143899	0.151893	0.115332	0.120294	0.112609
PC O-32:2	0.0289365	0.0253353	0.0264065	0.0270149	0.0316587	0.0291944
PC O-32:1	0.240692	0.223102	0.224859	0.23696	0.283354	0.230046
PC O-32:0	0.133921	0.11623	0.130556	0.0780414	0.0896358	0.0753586
PC 32:3	0.00353325	0.00323556	0.00327967	0.00082478	0.00111395	0.00147932
PC 32:2	0.123451	0.107613	0.104939	0.0542102	0.0589235	0.0494405
PC 32:1	1.28181	1.0939	1.0915	0.934982	0.964422	0.856356
PC 32:0	0.372298	0.302325	0.327966	0.186738	0.190739	0.164521
PC O-34:3	0.0254085	0.0214998	0.0229667	0.0217977	0.0242314	0.0201354
PC O-34:2	0.36235	0.326495	0.334673	0.298808	0.352723	0.295041
PC O-34:1	1.72889	1.46531	1.50622	1.45803	1.61419	1.36356
PC O-34:0	0.0895044	0.0714642	0.0817039	0.0693218	0.0824194	0.0682003
PC 34:3	0.0412225	0.0394781	0.037473	0.0194704	0.0225683	0.0182423
PC 34:2	1.66502	1.50696	1.49338	0.890372	0.943194	0.843599
PC 34:1	5.48849	4.60441	4.5946	4.75351	4.92683	4.45017
PC 34:0	0.0537946	0.0349772	0.0474506	0.0541101	0.0504318	0.0407934
PC O-36:6	0.00413162	0.00326662	0.00462074	0.0033426	0.00642864	0.0034776
PC O-36:5	0.0123443	0.011453	0.0127065	0.00927433	0.00903845	0.00974936
PC O-36:4	0.0237171	0.0221683	0.0209893	0.0188601	0.0199144	0.0164265
PC O-36:3	0.142667	0.131436	0.132653	0.123577	0.151782	0.127261
PC O-36:2	1.04993	0.994684	1.00498	0.835589	0.979093	0.849773
PC O-36:1	0.521649	0.458875	0.473312	0.641867	0.719206	0.646834
PC O-36:0	0.0200693	0.0208078	0.0225354	0.0249605	0.026138	0.0217242
PC 36:6	0.00469846	0.0043725	0.00385957	0.00361332	0.00337188	0.00268845
PC 36:5	0.00948687	0.0081973	0.0094628	0.00638561	0.00551735	0.00474574
PC 36:4	0.020305	0.0225374	0.0186248	0.0107439	0.0147819	0.0108934
PC 36:3	0.23124	0.223665	0.218051	0.13158	0.140752	0.121911
PC 36:2	6.39796	6.01324	6.10036	4.09602	4.41534	3.97394
PC 36:1	1.523	1.25625	1.27719	1.99879	2.03458	1.82565
PC 36:0	0.00858099	0.0129853	0.0133719	0.00394718	0.00486934	0.000501863
PC O-38:6	0.0296934	0.0272757	0.0256291	0.0173718	0.0215954	0.0159407
PC O-38:5	0.0515602	0.046042	0.0461111	0.0336486	0.036185	0.029687
PC O-38:4	0.0422001	0.0430116	0.0409673	0.0271973	0.0294424	0.0249273
PC O-38:3	0.0446886	0.0451426	0.0462214	0.0319384	0.0360402	0.0314879
PC O-38:2	0.136146	0.135174	0.134449	0.0931329	0.112964	0.0975822
PC O-38:1	0.0516072	0.0503463	0.0590316	0.0538106	0.0597502	0.0530675
PC 38:7	0.00362324	0.00608433	0.00679862	0.00725803	0.00696298	0.00604073
PC 38:6	0.0204122	0.0158593	0.014181	0.0144657	0.0138125	0.0129616
PC 38:5	0.025219	0.0262644	0.0261989	0.0228638	0.0227653	0.0184712
PC 38:4	0.0539494	0.053202	0.0542667	0.0363045	0.0368119	0.0323022
PC 38:3	0.117584	0.117323	0.111418	0.0742706	0.0809563	0.0732473
PC 38:2	0.519972	0.521562	0.517955	0.386173	0.435426	0.386789
PC 38:1	0.0620598	0.0581618	0.0678852	0.0860982	0.0917854	0.0793024
PC 38:0	0.0163856	0.0179079	0.024126	0.0156708	0.0150281	0.0132156
PC O-40:1	0	0	8.26273e-05	0	0	0.00366796
PC 40:7	0.019307	0.0243401	0.0225475	0.0148588	0.0146366	0.0111425
PC 40:6	0.0134035	0.0110227	0.0119663	0.0121711	0.00976426	0.00801297
PC 40:5	0.00588876	0.00493914	0.00726885	0.00720882	0.00613855	0.0056183
PC 40:4	0.0089539	0.00810279	0.0093392	0.00589737	0.0052466	0.00395722
SM 34:2;2	0.0574306	0.0747787	0.0814211	0.0827437	0.0881142	0.0815803
SM 34:1;2	0.553267	0.756729	0.841462	0.810578	0.988656	0.828026
SM 34:0;2	0.077109	0.104567	0.121376	0.140939	0.143077	0.123977
SM 36:2;2	0.00101439	0.00324792	0.00396752	0.00402017	0.0044254	0.00319361
SM 36:1;2	0.00571775	0.00737724	0.0127457	0.0183925	0.0105769	0.0123902
SM 36:0;2	0	0	0	0	0	0
SM 38:2;2	0.00233451	0.00239098	0.00369957	0.00833347	0.00324867	0.00474511
SM 38:1;2	0	0	0	0	0	0
SM 38:0;2	0	0	0	0	0	0
SM 40:2;2	0.000266262	0.00301505	0.00709555	0.00158939	0.00888485	0.00323816
SM 40:1;2	0	0	0	0	0	0
SM 40:0;2	0	0	0.0136865	0	0	0
SM 42:3;2	0.0155591	0.0223467	0.0233118	0.0215755	0.0225756	0.0196509
SM 42:2;2	0.0908545	0.134784	0.159686	0.137606	0.159677	0.137528
SM 42:1;2	0.0217882	0.0235301	0.0417177	0.04678	0.0384067	0.0436237
SM 42:0;2	0.000289431	0.00104106	0.00249772	0.00592614	0.00405675	0.00528135
LPC 14:1	0	0	0.00091449	3.35419e-05	0.00105968	0
LPC 14:0	0	0	0	0	0	0
LPC 16:1	0.0189851	0.019833	0.0184859	0.0229344	0.0203094	0.0152564
LPC 16:0	0.0635498	0.0553579	0.061399	0.0675035	0.0699192	0.0636314
LPC 18:3	0	0	0.000272397	0	0.00100646	0
LPC 18:2	0.00200717	0.00514356	0.00222926	0.00311768	0.00320132	0.00231607
LPC 18:1	0.168584	0.198439	0.187932	0.163121	0.160044	0.162348
LPC 18:0	0.0275729	0.030158	0.0340119	0.0436726	0.0438727	0.0391773
LPC 20:6	0.00170925	0.00178996	0.00510936	0.00303094	0.00215759	0.00182136
LPC 20:5	0.000179715	0.000532006	0.000797376	0.000460984	0.00105375	1.84228e-05
LPC 20:4	0.00144471	0.00128988	0.0015506	0.000168316	0.00110898	0.00050672
LPC 20:3	0.00260706	0.00228665	0.0044791	0.00237442	0.00210799	0.00277009
LPC 20:2	0.0015818	0.00523402	0.00451429	0.00333594	0.00253475	0.00264377
LPC 20:1	0.0209577	0.0738918	0.0665328	0.0881143	0.0168785	0.0552651
LPC 20:0	0	0	0	0	0	0
LPC 22:6	0.000854333	0.00222789	0.00369302	0.00242238	0.00241432	0.00197331
LPC 22:5	0.00112277	0.00152132	0.00270555	0.00168676	0.0017184	0.000980986
LPC 22:4	0.00123305	0.00270319	0.0023855	0.00197698	0.00134688	0.00144921
LPC 22:3	0	0.00261759	0.00224655	0.000181799	0	0
LPC 22:2	0.00473009	0.0054548	0.00809103	0.00923602	0.00537851	0.00269125
LPC 22:1	0.00146154	0.0075011	0.00713808	0.00447647	0.00123272	0.00420739
PE 32:2	0.0190584	0.0209262	0.0176808	0.0191807	0.0147118	0.0157078
PE 32:1	0.0710859	0.0742722	0.0734036	0.058959	0.0581598	0.0599076
PE O-34:3	0.0377892	0.0335045	0.0333969	0.034185	0.0367328	0.0341848
PE O-34:2	0.22429	0.199293	0.193449	0.186646	0.209385	0.199719
PE O-34:1	0.296452	0.258746	0.263467	0.136611	0.12223	0.129576
PE 34:2	0.342296	0.359046	0.343581	0.249346	0.251556	0.239272
PE 34:1	0.544994	0.564837	0.552338	0.422254	0.401487	0.395974
PE O-36:6	0.0086919	0.00853899	0.00853401	0.0083666	0.0115786	0.00779159
PE O-36:5	0.0260726	0.0238112	0.0234354	0.0192735	0.0205399	0.018638
PE O-36:4	0.0540529	0.0508856	0.0465808	0.0412648	0.0454782	0.0375282
PE O-36:3	0.237476	0.235436	0.21416	0.203207	0.22152	0.199034
PE O-36:2	0.432586	0.406159	0.395831	0.247492	0.242772	0.245209
PE O-36:1	0.278802	0.239898	0.241879	0.189217	0.17246	0.176316
PE 36:5	0.00916626	0.00758626	0.00805952	0.0054133	0.00635123	0.00410048
PE 36:4	0.0281555	0.0289879	0.0259561	0.0173412	0.0202427	0.0191164
PE 36:3	0.0911375	0.0983972	0.0931127	0.0617867	0.0590601	0.0552869
PE 36:2	1.71546	1.83083	1.75593	1.1569	1.18157	1.12757
PE 36:1	0.798519	0.837537	0.82309	0.632702	0.632605	0.604769
PE 36:0	0.07564	0.0801967	0.0794056	0.0711891	0.0672785	0.0643931
PE O-38:6	0.0609716	0.0596055	0.053625	0.0388702	0.0442505	0.0401445
PE O-38:5	0.0890343	0.0820593	0.0809994	0.0566478	0.0649569	0.052078
PE O-38:4	0.0700975	0.0692174	0.0663855	0.0424934	0.0453143	0.0416581
PE O-38:3	0.0666269	0.067467	0.0683581	0.0433874	0.0474404	0.0451159
PE O-38:2	0.0887438	0.0904549	0.0988152	0.0480888	0.0504086	0.0464547
PE O-38:1	0.0531456	0.0536881	0.0570455	0.0366579	0.0369304	0.0358844
PE O-38:0	0.00809256	0.00829777	0.00945647	0.00738139	0.00649917	0.00591245
PE 38:6	0.0254364	0.0269574	0.0282833	0.0180357	0.0164738	0.0149425
PE 38:5	0.0730592	0.0848958	0.0775177	0.0549732	0.0598685	0.0536008
PE 38:4	0.148811	0.163075	0.15743	0.133631	0.129616	0.119534
PE 38:3	0.10519	0.116651	0.116474	0.0885271	0.0877962	0.0818986
PE 38:2	0.106103	0.113072	0.113014	0.0809437	0.083619	0.0759552
PE 38:1	0.0453725	0.045095	0.0456446	0.0367333	0.0358296	0.0350721
PE 38:0	0.0416181	0.0422192	0.0409973	0.0357383	0.0337948	0.0337386
PE O-40:6	0.0402798	0.0392474	0.0401923	0.0375084	0.0354641	0.0314367
PE O-40:5	0.0207279	0.0214715	0.0206869	0.0175485	0.0165581	0.0151407
PE O-40:4	0.0057341	0.00961434	0.00912183	0.00564569	0.00456661	0.00299332
PE O-40:3	0.0181859	0.0181442	0.0194829	0.00998121	0.0112665	0.00898504
PE O-40:2	0.0208002	0.0238285	0.0267039	0.0113462	0.012426	0.00966933
PE O-40:1	0.0092261	0.0130629	0.015735	0.00934287	0.0108371	0.00708361
PE 40:7	0.0304342	0.0328521	0.0334111	0.0209745	0.0208114	0.019014
PE 40:6	0.0679458	0.0722041	0.0642614	0.0526933	0.0596345	0.0533538
PE 40:5	0.0430062	0.041661	0.038849	0.0370594	0.0365902	0.0351542
PE 40:4	0.0144821	0.0158289	0.0167138	0.01527	0.0142228	0.0114898
PE 40:3	0.010665	0.0127929	0.0119838	0.00831503	0.00992996	0.00700084
PS 32:3	0	0	6.81139e-05	0.000582481	0	0
PS 32:2	0.00335991	0	0.00542856	0.00379574	0.00245644	0
PS 32:1	0.0276423	0.0286418	0.0292799	0.0279435	0.0247284	0.024181
PS O-34:2	0.000433098	0.000341771	0.00281192	0.00204048	0.00134486	7.7684e-06
PS O-34:1	0.0261419	0.0269055	0.0274039	0.020122	0.0217868	0.0198827
PS 34:2	0.0693509	0.0706464	0.0703217	0.0504159	0.0543468	0.0501502
PS 34:1	0.430857	0.405813	0.377011	0.396032	0.381604	0.393739
PS 34:0	0.0295585	0.0283642	0.0258549	0.0290909	0.0282099	0.0265073
PS O-36:2	0.0221497	0.0292644	0.0258924	0.0158005	0.0202966	0.01703
PS O-36:1	0.110865	0.100928	0.101795	0.0832563	0.0861876	0.0843434
PS 36:4	0.00440197	0.00473918	0.00487473	0.00498805	0.00409799	0.0021042
PS 36:3	0.0174167	0.022098	0.0191203	0.0184741	0.0173827	0.0153776
PS 36:2	0.732091	0.781865	0.751057	0.609288	0.615677	0.591164
PS 36:1	1.79383	1.71818	1.71282	1.79823	1.77384	1.70896
PS 36:0	0.134478	0.113221	0.120038	0.124875	0.122588	0.116126
PS O-38:3	0.00234232	0.00313632	0.00327485	0.0025044	0.00319148	0.00136256
PS O-38:2	0.0100948	0.0113993	0.0129045	0.0073214	0.00654945	0.00571484
PS O-38:1	0.023878	0.0229321	0.0251921	0.0200881	0.0179549	0.0187346
PS 38:7	0.00487348	0.00391739	0.00492128	0.00435006	0.00421783	0.00285816
PS 38:6	0.00314855	0.00412089	0.0040228	0.00189904	0.000962136	0.000193221
PS 38:5	0.0112592	0.00948102	0.00791051	0.00646475	0.0084223	0.00695204
PS 38:4	0.0280622	0.0291506	0.0267362	0.0299038	0.0272232	0.0230844
PS 38:3	0.0568879	0.0598245	0.0621736	0.0592196	0.0536426	0.047477
PS 38:2	0.135626	0.145497	0.150002	0.11081	0.117772	0.102491
PS 38:1	0.0892232	0.0883804	0.0893144	0.117653	0.106734	0.103795
PS 38:0	0.0103403	0.00667983	0.0126465	0.0121933	0.0100768	0.00827667
PS O-40:2	0.005473	0.00836559	0.00689595	0.00506293	0.00597591	0.00289072
PS O-40:1	0.00559868	0.00501799	0.00754167	0.00543451	0.00655646	0.00493493
PS O-40:0	0.00947598	0.0104707	0.0126321	0.00880534	0.00696497	0.00616501
PS 40:6	0.0629001	0.0619525	0.0579731	0.0710802	0.0693853	0.0703793
PS 40:5	0.0739095	0.0738094	0.0752628	0.0803196	0.0831307	0.0782903
PS 40:4	0.0214389	0.0203483	0.0210531	0.021573	0.0252392	0.0198002
PS 40:3	0.0212512	0.0252858	0.025172	0.0192163	0.0242216	0.0161322
PS 40:1	0.117629	0.135204	0.14945	0.187588	0.18887	0.16377
PS O-42:3	0.00410886	0.00306709	0.00430334	0.00354171	0.00488851	0.00269305
PS O-42:2	0.00892158	0.0104618	0.0115858	0.00849318	0.00877539	0.00617938
PS O-42:1	0.00868823	0.0116622	0.0126814	0.0101921	0.00844412	0.007028
PS O-42:0	0.00213837	0.00207248	0.0040432	0.0027615	0.00274246	0.00142877
PS 42:6	0.00830104	0.00768304	0.00907659	0.00722363	0.0084598	0.00817403
PS 42:5	0.00250972	0.000880526	0.00310539	0.00255131	0.00230773	0.000813339
PS 42:4	0.00684997	0.00524766	0.00704804	0.0072688	0.00696055	0.00581469
PS 42:2	0.110549	0.131592	0.132177	0.0772486	0.0798587	0.0709034
PS 42:1	0.171724	0.173738	0.208127	0.220214	0.22025	0.198744
PI 34:2	0.0347767	0.0383697	0.0430253	0.01065	0.0164708	0.0189242
PI 34:1	0.10205	0.10555	0.104355	0.0914221	0.114707	0.127267
PI 34:0	0.0111413	0.00554329	0.00699873	0.00662358	0.00760144	0.0075985
PI O-36:3	0.00489388	0.00405581	0.00503322	0.00206252	0.0027481	0.00195652
PI O-36:2	0.0239506	0.0268076	0.0270928	0.0128348	0.0173116	0.0179171
PI O-36:1	0.0310379	0.0284121	0.02812	0.0203881	0.027942	0.0320108
PI 36:4	0.010801	0.0110344	0.0109778	0.00750084	0.00897207	0.0114977
PI 36:3	0.0685769	0.0729302	0.0686542	0.0381753	0.0515168	0.0525273
PI 36:2	0.597131	0.637617	0.606156	0.398618	0.518269	0.574382
PI 36:1	0.489001	0.49782	0.501108	0.404786	0.507997	0.552676
PI O-38:3	0.0436755	0.047509	0.0493064	0.0229242	0.029111	0.0285167
PI O-38:2	0.0486385	0.0533078	0.0525828	0.0261508	0.0361084	0.0399086
PI 38:5	0.0597304	0.0643823	0.0588971	0.0426186	0.0539159	0.0604231
PI 38:4	0.354293	0.388437	0.372746	0.234352	0.293664	0.318539
PI 38:3	0.924984	1.07104	1.03956	0.451077	0.614956	0.638373
PI 38:2	0.425293	0.476922	0.46042	0.238823	0.326345	0.342081
PI O-40:4	0.00893336	0.00750691	0.00882467	0.0034599	0.00390403	0.00437948
PI O-40:3	0.0196634	0.0211713	0.0212172	0.00874655	0.0112313	0.0114158
PI 40:6	0.0268778	0.0269037	0.0279845	0.0165789	0.0207881	0.0230282
PI 40:5	0.0323004	0.0376154	0.0352753	0.0210554	0.0258278	0.0281047
PI 40:4	0.0292103	0.0272662	0.0273734	0.0156047	0.0189605	0.0187389
PI 40:3	0.0320307	0.0371529	0.0392567	0.0171355	0.0242056	0.0223721
PI 40:2	0.0203334	0.0219057	0.0217219	0.0137164	0.0162963	0.0161278
PG 30:1	0.000999083	0.00048516	0.00109865	0.000740355	0.00115085	0.000775026
PG 30:0	0.00101351	0	0.000598319	0.000979111	0.000878348	1.25777e-05
PG O-32:1	0.000247284	0	0.000177446	0.000291656	0.000194999	0
PG O-32:0	0.000464875	0	0.00129596	0.00115179	0.00137932	0.000337006
PG 32:2	0.000331027	0.000107931	0.000774466	0.000421053	0.000756605	0.000470013
PG 32:1	0.0066187	0.00444497	0.00584885	0.00341088	0.00272812	0.00329009
PG 32:0	0.00377373	0.00166935	0.00232279	0.00294778	0.00269526	0.00217911
PG O-34:2	1.16402e-05	0	0	3.54927e-05	0	0
PG O-34:1	0.00174027	0.00143998	0.00137885	0.00036541	0.000241798	5.47237e-06
PG O-34:0	0.000826858	0.000124997	0.000832248	0.000303113	0.000655393	0.000205804
PG 34:3	0.000102794	0	0.000356716	0.00028025	8.51645e-06	0
PG 34:2	0.0118759	0.0110127	0.00891674	0.00484445	0.00377165	0.00544098
PG 34:1	0.113686	0.0967162	0.0962983	0.0505654	0.0463831	0.0497538
PG 34:0	0.0110699	0.00756171	0.00669878	0.00604898	0.00603591	0.00511506
PG O-36:2	0.00228353	0.00284465	0.0020797	0.00176637	0.00143203	0.00125777
PG O-36:1	0.00835463	0.0107884	0.00785873	0.00298831	0.00364887	0.0032568
PG 36:4	9.05586e-05	3.35897e-06	0.000248133	0.000715288	0.000116954	8.59469e-05
PG 36:3	0.00160062	0.00178186	0.00174431	0.00114925	0.00108234	0.000329793
PG 36:2	0.0559137	0.0735206	0.0513918	0.0332586	0.0339772	0.0348461
PG 36:1	0.0737776	0.132657	0.0659449	0.0710874	0.0663734	0.069827
PG 38:6	0.00022026	0.00017004	0.000447149	0.000550144	0.000370248	0.000156155
PG 38:5	0.00129342	0.00118366	0.00161981	0.00161546	0.00112664	0.00107362
PG 38:4	0.00233694	0.00267124	0.00179806	0.00161887	0.00200786	0.0015012
PG 38:3	0.00342909	0.00429089	0.00220493	0.00207861	0.00178661	0.00188947
PG 38:2	0.0035177	0.010476	0.00401102	0.00289587	0.00275111	0.00308288
HexCer 34:1;2	0.176749	0.174706	0.172833	0.673811	0.786659	0.724596
HexCer 36:1;2	0.00105856	0.00223663	0.000876195	0.0184653	0.0218596	0.0202371
HexCer 38:1;2	0.00222305	0.000767122	0.00169621	0.0095338	0.00943151	0.00919097
HexCer 38:2;3	0.00569531	0.000562302	0.0131016	0.0075062	0.0124157	0.0018189
HexCer 40:2;2	0	0	0.000706176	0.00380824	0.00534032	0.00465294
HexCer 40:1;2	0.0134743	0.0138519	0.0113263	0.101125	0.117248	0.0985526
HexCer 40:3;3	0.0163664	0.0106778	0.0173534	0.0165142	0.0151838	0.0111306
HexCer 40:2;3	0	0	0	0	0.00163938	0.00117187
HexCer 40:1;3	0.00183758	0	0.000275294	0.000609205	0.000238398	0.00026337
HexCer 42:3;2	0.00118742	0	0.000341414	0.00156174	0.00205226	0.00155543
HexCer 42:2;2	0.0637881	0.06999	0.0720317	0.257036	0.281026	0.256985
HexCer 42:1;2	0.0431007	0.0425802	0.0427533	0.246727	0.276867	0.239747
HexCer 42:3;3	0.000108131	0	0.000342206	0.00106972	0.000755469	0.000863459
HexCer 42:2;3	0	0.000195314	0.000981719	0.000992891	0.00123966	0.00143039
HexCer 42:1;3	0	0	0	0	0	0.000323965
Hex2Cer 34:1;2	0.0397001	0.0423581	0.0439105	0.0407115	0.0470806	0.0372401
Hex2Cer 36:1;2	0.00800417	0.00131964	0.00427476	0.00256979	0.00421038	0.0017622
Hex2Cer 36:1;3	0.0030173	0	0	0.00227866	0.00300563	0.00151098
Hex2Cer 38:1;2	0.00281986	0.00170351	0.00251933	0.00236729	0.00187412	0.00147669
Hex2Cer 38:2;3	0.00319021	0	0.00304521	0.00233849	0.00288145	0.0007251
Hex2Cer 40:1;2	0.00588954	0.00581211	0.00635516	0.00639503	0.00787496	0.00412562
Hex2Cer 40:2;3	0.00193438	0.00186824	0.00227496	0.00195943	0.00327073	0.000383938
Hex2Cer 40:1;3	0.00358549	0.00264485	0.00451529	0.00387102	0.00291517	0
Hex2Cer 42:2;2	0.0160591	0.0137893	0.019891	0.0194247	0.0217683	0.013951
Hex2Cer 42:1;2	0.0169339	0.0136215	0.0185626	0.0181702	0.0182034	0.0123408
Hex2Cer 42:2;3	0	0.00127427	0.00184014	0.00170827	0.00228639	0
Hex2Cer 42:1;3	0.00240911	0.00136373	0	0.00215401	0	0.0020132
Cer 34:1;2	0.103157	0.111922	0.109471	0.10036	0.113574	0.104268
Cer 36:1;2	0.000981017	0.000552974	0.0021212	0.0016962	0.00379119	0.0016176
Cer 38:1;2	0.0147418	0	0.0392539	0.0250229	0.03226	0.00693561
Cer 40:2;2	0.110136	0.0932561	0.127715	0.133156	0.115615	0.0739335
Cer 40:1;2	0.00206265	0	0	0.00307969	0.00437809	0.000514224
Cer 40:2;3	0.00219321	0.00150453	0.00315157	0.00247741	0.00310681	0.00190236
Cer 42:2;2	0.0455367	0.0472599	0.0469835	0.0313955	0.0357477	0.0311952
Cer 42:1;2	0.0168263	0.0169942	0.0198523	0.0219486	0.029569	0.0203109
PA 32:2	0.00108086	0.000891676	0.00194968	0.00136229	0.00160634	0.000335271
PA 32:1	0.0081138	0.00847865	0.00803894	0.00658837	0.00580229	0.00384723
PA 32:0	0.00725914	0.0061213	0.00613614	0.00726016	0.00577292	0.00607901
PA O-34:2	0.00100599	0.0011173	0.00153989	0.00105513	0.000630567	0.000560639
PA O-34:1	0.00650799	0.0062105	0.00583241	0.00382114	0.00338106	0.00320481
PA 34:3	0.000450785	0.000163236	0.00176684	0.000683407	0.000420975	0
PA 34:2	0.00740097	0.00903635	0.00570583	0.000964863	0.00166244	0
PA 34:1	0.0393316	0.0370643	0.0374626	0.0321621	0.028291	0.0256754
PA O-36:2	0.00665012	0.00556757	0.00591615	0.00257259	0.00289728	0.00246558
PA O-36:1	0.00467586	0.00504596	0.00600793	0.00558156	0.00463775	0.00434898
PA 36:4	0	0	0	0	0	0
PA 36:3	0.000193481	0	0	0	0.000775615	0
PA 36:2	0.053632	0.0694002	0.0571834	0.0394011	0.0344603	0.032417
PA 36:1	0.0306741	0.0391564	0.0465407	0.0534638	0.0302973	0.0359407
PA 38:6	0.00098742	0.000484959	0.00171081	0.00122307	0.000843394	0.000225168
PA 38:5	0.0013849	0.00086619	0.00120544	0.00117822	5.178e-05	0.00134771
PA 38:4	0.00162446	0.000967804	0.00134436	0.00174216	0.00156608	0.00103345
PA 38:3	0.00344901	0.00350579	0.00301788	0.00370994	0.00299755	0.00207052
DAG 30:1	0.00508486	0.00334611	0.00484808	0.00186034	0.00464552	0
DAG 30:0	0.00643127	0.012489	0.0291792	0.00827605	0.00685944	0.00139925
DAG 32:2	0	0	0	0	0	0
DAG 32:1	0.0168498	0.0157716	0.0367577	0.00629168	0.0251117	0.00279785
DAG 32:0	0.0376937	0.0615109	0.120033	0.0409256	0.0432259	0.0194479
DAG 34:2	0.0064933	0	0.0149518	0	0.123594	0
DAG 34:1	0.0402571	0.0289199	0.063231	0.0168071	0.0854731	0.022009
DAG 34:0	0.0595783	0.13389	0.337315	0.0807709	0.113482	0.0503897
DAG 36:5	0	0	0	0	0.00467495	0
DAG 36:4	0	0	0	0	0.0205528	0
DAG 36:3	0	0	0	0	0.0370825	0
DAG 36:2	0.0294665	0.0263791	0.0418957	0.0256512	0.177382	0.0141463
DAG 36:1	0.0636866	0.115582	0.100593	0.0559845	0.107859	0.0403437
DAG 36:0	0.0595783	0.129133	0.394266	0.0759	0.129854	0.0626098
DAG 38:6	0.00473094	0	0.00113088	0	0.00410706	0
DAG 38:5	0	0	0.00125984	0	0.000770092	0
DAG 38:4	0.00159816	0	0	0.000918924	0.00148457	0
DAG 38:3	6.55461	5.36229	6.80265	4.95304	6.46954	4.69227
DAG 38:2	0.0783768	0.0532822	0.0947945	0.048141	0.0896043	0.049284
DAG 38:1	0.0220691	0.0692661	0.0488727	0.00240917	0.00341829	0.00173334
DAG 40:6	0.00077501	0	0.00384987	0	0.00997096	0
DAG 40:5	0.00120528	0.0182433	0.0196926	0.0018147	0	0
DAG 40:4	0.00249329	0.00701047	0.00201335	0.00106133	0.109325	0.00277788
DAG 40:3	0.0113832	0.00822257	0.0127397	0.00922827	0.0170438	0.00935067
DAG 40:2	0	0.00397466	0.00239906	0	0.00350823	0.00171154
DAG 40:1	0	0.0057788	0	0	0	0
DAG 40:0	0	0.0314473	0.000883543	0	0	0
CE 14:1	0.00544996	0.00126545	0.00161386	0.000436371	0.0032912	0.00183231
CE 14:0	0.0202678	0.00922879	0.0103791	0.00991595	0.029761	0.0138209
CE 15:0	0.0304128	0.0072328	0.00828203	0.0149225	0.0627177	0.0309576
CE 16:2	0.00749697	0.000483764	0.0186543	0.0116147	0.0141797	0.00292818
CE 16:1	0.0340967	0.013121	0.0132581	0.011676	0.0138101	0.0130079
CE 16:0	0.042759	0.0262814	0.0228514	0.0320623	0.0705417	0.0376796
CE 17:1	0.0074789	0.00366811	0.0032512	0.00412357	0.00427515	0.00270977
CE 17:0	0.0121747	0.00408212	0.00343935	0.00580226	0.0216367	0.0107733
CE 18:3	0.00684541	0.00643933	0.00781846	0.00635797	0.00681193	0.00353024
CE 18:2	0.0159928	0.0146552	0.0147121	0.0152589	0.0200988	0.0117034
CE 18:1	0.0877097	0.0908604	0.0844989	0.0453249	0.0479228	0.0423837
CE 19:1	0.00425694	0.00155654	0.0113995	0.00878482	0.0104914	0.00226631
CE 20:4	0.000769515	0.00265202	0.00311678	0.0032069	0.0015694	0.00142742
CE 20:3	0.00225532	0.00160664	0.00170526	0.000848106	0.00126947	0.00111398
CE 20:2	0.000845268	0.00307596	0.00216286	0.0012795	0.00213914	0.00094896
CE 20:1	0.0053132	0.00717063	0.00525748	0.00228901	0.00391803	0.00298311
CE 22:6	0.00168027	0.00100795	0.00132469	0.00238678	0.00670137	0.00413096
CE 22:5	0.00568746	0.000816781	0.00217146	0.0036747	0.0223702	0.00778607
TAG 44:0	0.00590096	0.00686664	0.0300148	0.0227155	0.00773707	0.00577976
TAG 44:1	0.000651773	0	0.00492371	0.00250984	0.00148176	0.000483186
TAG 45:0	0.0053792	0.00739411	0.0400989	0.0195496	0.0108029	0.0092233
TAG 46:0	0.0973426	0.102697	0.151495	0.152086	0.0993202	0.108852
TAG 46:1	0.00265056	0.00360474	0.0177332	0.00560768	0.00340653	0.00445187
TAG 46:2	0.0010103	0.000899655	0.00339362	0.00165104	0.00041173	0.00217474
TAG 47:0	0.00693677	0.00890993	0.0605692	0.0247481	0.0109657	0.00730519
TAG 47:1	0.00878833	0.0116298	0.0250853	0.010106	0.00408885	0.00550288
TAG 48:0	0.0161427	0.0148981	0.0878401	0.0384175	0.029776	0.0216428
TAG 48:1	0.0161239	0.0237032	0.0384139	0.0161303	0.0174869	0.0166746
TAG 48:2	0.00647882	0.0103883	0.0160713	0.00363039	0.00226231	0.00228939
TAG 48:3	0.00101883	0.00290214	0.00263956	0.00135339	0.00121787	0.00335895
TAG 49:0	0.00920167	0.00875817	0.0375474	0.0190833	0.0176347	0.00961952
TAG 49:1	0.0146428	0.020275	0.029238	0.0119949	0.011596	0.011474
TAG 49:2	0.00939977	0.0111949	0.0120914	0.00224253	0.00383743	0.00297287
TAG 50:0	0.00899524	0.0118655	0.0768515	0.0282054	0.0323131	0.0220408
TAG 50:1	0.0351416	0.0455788	0.0547929	0.0446497	0.0487242	0.0304563
TAG 50:2	0.0263246	0.0407239	0.0443258	0.0195972	0.0229317	0.0146416
TAG 50:3	0.000784498	0.00369689	0.00426224	0	3.84653e-05	0
TAG 51:0	0.00448794	0.00470497	0.0242644	0.0134919	0.0120159	0.00750074
TAG 51:1	0.0142538	0.0179212	0.0226573	0.0160871	0.0162216	0.0125962
TAG 51:2	0.0269957	0.0409189	0.0353273	0.0149388	0.0165844	0.0143263
TAG 51:3	0.00604182	0.00817557	0.00831996	0.00316592	0.00354737	0.00327563
TAG 52:0	0.00599969	0.00403308	0.104177	0.0238758	0.0425259	0.0168833
TAG 52:1	0.0209022	0.0236823	0.0342462	0.0471532	0.0434615	0.0375627
TAG 52:2	0.06086	0.0944609	0.0986602	0.0689359	0.0851703	0.0525896
TAG 52:3	0.0215168	0.0363337	0.0342308	0.0162435	0.0399383	0.0180041
TAG 52:4	0.00253581	0.00475746	0.00533319	0.00373306	0.0092606	0.00500043
TAG 52:5	0	0.00119558	0.0095728	0.0050554	0.00451835	0.00150996
TAG 53:0	0.000593365	0.00108736	0.00815624	0.00358643	0.00294687	0.00252728
TAG 53:1	0.00310927	0.00416461	0.00673211	0.00484381	0.00451654	0.0043768
TAG 53:2	0.0129798	0.0199589	0.0180225	0.00919692	0.0100271	0.00648055
TAG 53:3	0.0110557	0.0184457	0.0161214	0.00687281	0.00560546	0.00564766
TAG 54:0	0.00502387	0.00505207	0.0548147	0.0102186	0.0212235	0.00730553
TAG 54:1	0.00476477	0.00188361	0.00829649	0.0139888	0.0105105	0.00919479
TAG 54:2	0.0150452	0.019056	0.021242	0.0187676	0.0229834	0.0160853
TAG 54:3	0.0597903	0.0755867	0.147503	0.0464003	0.0505347	0.0284598
TAG 54:4	0.0042927	0.00588943	0.026215	0.0070978	0.029969	0.00694446
TAG 54:5	0.0018317	0.00175598	0.00957258	0.0040589	0.0147687	0.00618756
TAG 54:6	0.0064439	0.00578492	0.00783384	0.0063996	0.014476	0.00726326
TAG 55:1	0.00221843	0.000957343	0.0044728	0.0031391	0.00258425	0.00238826
TAG 55:2	0.00511729	0.00688201	0.00889411	0.00453903	0.00313807	0.00207941
TAG 55:3	0.00453334	0.00803723	0.00722785	0.00543901	0.00309471	0.00273215
TAG 56:0	0	0	0	0.000758128	0	0
TAG 56:1	0	4.23923e-05	0	0.00299239	0.000709198	0
TAG 56:2	0.00497729	0.00866857	0.00845887	0.0120778	0.0122133	0.00797243
TAG 56:3	0.0122713	0.0188422	0.0199318	0.0108337	0.0187867	0.011399
TAG 56:4	0.0653853	0.0743212	0.0616615	0.0947021	0.103868	0.0705197
TAG 56:5	0.00161773	0.00195445	0.00278465	0.00227005	0.0116214	0.00297446
TAG 56:6	0.00490865	0.00490505	0.00605064	0.00510337	0.00970265	0.00365233
TAG 56:7	0.00136263	0.00169151	0.00289748	0.00222727	0.002569	0.00184071
TAG 58:1	0	0.000177513	0.000265102	0.0001933	0.00015614	0
TAG 58:2	0.000372668	0.000629129	0.000849658	0.000827305	0.000850664	0.000555383
TAG 58:3	0.00128293	0.00282506	0.00146419	0.00222701	0.00232434	0.00180286
TAG 58:4	0	0	0	0	0.0225904	0
TAG 58:5	0	0	0	0	0.035071	0
TAG 58:6	0.000227453	0.000414854	0.00115185	0	0.0170215	0.000318686
TAG 58:7	0	0	0.00122731	0	0	0
TAG 58:8	0.0160258	0.0172457	0.0158647	0.00425849	0.0159563	0.0155283
TAG 58:9	0.00152663	0.00138943	0.00191887	0.00107346	0.00162315	0.000773951
TAG 59:3	0	0	0	0	0	0
TAG 59:4	0	0	0	0	6.0843e-06	0
TAG 60:0	0	0	0	0	0	0
TAG 60:1	4.59512e-05	0.000155413	0.000270164	0	0	0.000551743
TAG 60:2	5.83179e-05	0.000119256	0.000496585	0.00014334	0.000244114	8.74645e-05
TAG 60:3	0.000395367	0.000262078	0.000330105	0	0.000377235	0.000328607
TAG 60:4	0	0	0	0	0	0
TAG 60:5	0	0	0.000469691	0.000418537	0.000175172	0
TAG 60:7	0	0	0	0	0	0
Chol	5.17116	5.33809	5.5728	4.56312	4.83132	4.62465
