## Supplemental Table 2 for "The glycolipid GlcCer is recruited into the viral envelope to promote phenuivirus binding to host cells"

### Sheet: Sup Tab 2_Virions_Fig1C-7B-S1
Values in [µM]
Lipid	UUKV	UUKV	UUKV	SFV	SFV	SFV	not infected (mock)	not infected (mock)
CE 14:1	0	0	0	0	0	0	0.000248706	0
CE 14:0	0.00153902	0.000860543	0.000597223	0.010572	0.00682408	0.00491913	0.0122087	0.00390547
CE 15:0	0.00276112	0.00418249	0.00598621	0.0261152	0.0121819	0.0186676	0.0218701	0.00890085
CE 16:2	0.00131289	0.0014083	0.0027863	0.00816142	0	0.00274092	0.00184074	0.00118706
CE 16:1	0	0.00680149	0	0.00865369	0	0	0.0175744	0.0011375
CE 16:0	0.00694693	0.0157656	0.0122561	0.0262275	0.0387552	0.0241787	0.0293084	0.0116797
CE 17:1	0	0	0	0	0	0	0.00611436	0.00145958
CE 17:0	0	0.00159168	0.00115301	0.00350391	0.00946079	0.0045402	0.0109516	0.00164999
CE 18:3	0.001743	0.00131777	0.000321559	0.0187064	0.00343791	0.00387965	0.00134277	0.00141157
CE 18:2	0	0.00218722	0	0.00353547	0	0	0.0154973	0.00127688
CE 18:1	0.00136386	0.0162931	0.000500419	0.00327365	0	0.00991441	0.078362	0.0059307
CE 18:0	0.00893156	0.00874537	0.0126139	0.0356415	0.0325857	0.0177302	0.0124322	0.00541809
CE 19:1	3.83462e-05	0.00135164	0	0.000527758	0.000514878	0.00280674	0.00242942	0.000238845
CE 20:4	0	0	0	0.00501879	0	0.000872034	0	0
CE 20:3	0	0	0.000952379	0.00580222	0.0029088	0	0.000623332	0
CE 20:2	0	0	0.000384186	0	0.00226309	0	0.000731099	0
CE 20:1	0	0.000112378	0	0.00326046	0	0	0.0012411	0
CE 22:6	8.93936e-05	0	0	0.00406676	0.00098106	0.00360145	0.00188312	0.000849321
CE 22:5	0.000498683	0.000953321	0.00344405	0.00684595	0.0151499	0.0114095	0.00830269	0.00353967
Cer 34:1;2	0.325826	0.549953	0.693346	0.343622	0.413264	0.245553	0.027813	0.052421
Cer 36:1;2	0.00785785	0.0164178	0.015784	0.00731141	0.00693341	0.00614287	0.00248188	0.00101143
Cer 38:1;2	0.00128258	0.00493235	0.00178275	0.00113261	0.0026088	0.0011511	0.000299163	0
Cer 40:2;2	0.00102673	0.0011128	0.0018884	0	0.00259136	0.000382854	0.000589431	0
Cer 40:1;2	0.00911301	0.0127174	0.0220146	0.0185882	0.0187827	0.0164933	0.00178712	0.00181456
Cer 40:2;3	0	0.00703554	0.00169342	0.00228213	0	0.00213434	0.000946903	0.000562644
Cer 42:2;2	0.0242698	0.0540299	0.0455195	0.022595	0.0335009	0.0234609	0.00346739	0.00550502
Cer 42:1;2	0.018855	0.0362217	0.0518842	0.0355813	0.040483	0.0331972	0.00641659	0.00257292
Chol	36.4895	52.3668	38.0661	90.6913	97.8436	61.8272	1.85781	1.65287
Hex2Cer 32:1;2	0.00957815	0.0223632	0	0	0	0.0132804	0	0
Hex2Cer 34:1;2	0.318087	0.265688	0.288853	0.674877	0.924524	0.679515	0.013738	0.0223709
Hex2Cer 36:1;2	0.00710637	0.0223632	0.0144285	0	0	0.0125426	0	0
Hex2Cer 36:1;3	0	0.0230307	0.00495096	0	0	0	0	0
Hex2Cer 38:1;2	0.0078788	0.0173565	0.00650698	0.0119634	0	0.0118048	0	0
Hex2Cer 38:2;3	0	0.0153538	0	0	0	0.00885362	0	0
Hex2Cer 40:1;2	0.0106596	0.0343792	0.0189551	0.0249824	0.0676594	0.0236097	0	0
Hex2Cer 40:2;3	0.0106596	0	0.00594115	0	0	0	0	0
Hex2Cer 40:1;3	0	0.0110147	0.00622407	0	0	0.018445	0	0
Hex2Cer 42:2;2	0.0553061	0.0370494	0.0339495	0.0847994	0.126977	0.0853391	0	0
Hex2Cer 42:1;2	0.039394	0.0250334	0.0329593	0.0696692	0.118172	0.074518	0	0.00702677
Hex2Cer 42:2;3	0	0	0.00664843	0	0	0	0	0
Hex2Cer 42:1;3	0	0	0	0	0	0	0	0
HexCer 34:1;2	3.74057	4.00836	4.76986	2.57753	2.51004	1.56981	0.0420202	0.063432
HexCer 36:1;2	0.0953019	0.11235	0.147962	0.0446691	0.0464536	0.0294014	0.00264268	0.00234297
HexCer 38:1;2	0.0337172	0.0337774	0.0515539	0.0223052	0.0352035	0.0224748	0	0
HexCer 38:2;3	0.00467591	0.00660093	0.00225753	0	0	0.000672052	0	0
HexCer 40:2;2	0.0163277	0.0162777	0.0100792	0.00515292	0.00690426	0.00587843	0	0
HexCer 40:1;2	0.21174	0.217821	0.372422	0.192068	0.231411	0.155738	0.00220223	0.004708
HexCer 40:3;3	0.00710741	0.00604412	0.00581604	0.00658997	0	0.00270186	0	0
HexCer 40:2;3	0.020601	0.0168688	0.0238542	0.0202775	0.015764	0.00850449	0.00110112	0.00188456
HexCer 40:1;3	0.00324264	0.00289228	0	0.00858522	0	0	0	0.0021647
HexCer 42:3;2	0.00443632	0.00774599	0.00344222	0.00478548	0.00447873	0	0.00168838	0
HexCer 42:2;2	0.343482	0.411554	0.393404	0.167573	0.19415	0.121543	0.0046614	0.00664691
HexCer 42:1;2	0.268932	0.317842	0.578401	0.339805	0.320114	0.256396	0.0026107	0.0072577
HexCer 42:3;3	0.00272839	0.00503589	0.00340097	0.022873	0.00816786	0.00406639	0.0018719	0.00147709
HexCer 42:2;3	0.00618597	0.0104662	0.00375386	0.0094755	0.006861	0.00417973	0.000621265	0
HexCer 42:1;3	0.000950229	0	0.000981807	0.00648879	0.0059173	0.0010622	0	0
LPC 14:1	0.00297107	0	0	0	0.00104494	0.000442565	0	0
LPC 14:0	0.00243618	0.00813375	0.00412439	0.0185257	0.00389042	0.00413522	0.00127575	0.00095438
LPC 16:1	0.00853455	0.0149753	0.0105082	0.0326519	0.0190549	0.0153958	0.00179095	0.0028004
LPC 16:0	0.0665191	0.143446	0.0848965	0.200686	0.171687	0.104332	0.00203826	0.0145163
LPC 18:3	0.0033217	0.0103768	0.00109877	0.00512993	0.00370054	0.00198281	0.00154028	0.00184477
LPC 18:2	0.0092375	0.104306	0.00197759	0.00806756	0.0153722	0.00695074	0.00232908	0.00635919
LPC 18:1	0.0855292	0.111777	0.108626	0.154843	0.15793	0.105173	0.00482044	0.00968844
LPC 18:0	0.0470284	0.0460213	0.0734651	0.158468	0.11953	0.0738381	0.00159761	0.00208976
LPC 20:6	0	0	6.44995e-05	0	0	0	0	0.000210368
LPC 20:5	0.00126993	0.00476957	0.00101679	0.00381571	0.00581247	0.00190346	0	0
LPC 20:4	0.0018042	0.00320575	0	0.00472272	0.00393583	0.00227403	0.00159299	0.000829669
LPC 20:3	0.000958154	0.00587609	0.000378667	0	0	0.00296698	0	0.000462777
LPC 20:2	0.00323922	0.00458776	0.00209492	0.00461641	0.00417358	0.00406779	0.00107539	0
LPC 20:1	0.0321868	0.0950924	0.0312851	0.136534	0.0721748	0.0882151	0.00290288	0.00735345
LPC 20:0	0.00526833	0.0105691	0.00634591	0.0102637	0.0148189	0.00702639	0.00100038	0.00146678
LPC 22:6	0.0011029	0.00280563	0.00133543	0.00331384	0	0.00247469	0.00104953	0
LPC 22:5	0.00089044	0.00300417	0.00132743	0.00338803	0	0.00252414	0	0.00177473
LPC 22:4	0.00159621	0.00250577	0	0.00271034	0.00339541	0.00172373	0.00135873	0
LPC 22:3	0.00130521	0.00148078	0	0.00410785	0.00312266	0.00249815	0.00136168	0.0013573
LPC 22:2	0.000878849	0.00393967	0.000935694	0.00347842	0.00144697	0.000951974	0	0
LPC 22:1	0.00702339	0.00512855	0.00510499	0.0125911	0.0125405	0.00624743	0	0
PA 32:2	0.00827344	0.0162872	0.0029855	0.0175119	0.00506964	0.00598278	0.00159208	0.000978883
PA 32:1	0.0210607	0.0168294	0.0221812	0.0684578	0.0523921	0.0380963	0.000110615	0
PA 32:0	0.0147529	0.035604	0.0283421	0.0658491	0.094339	0.0728262	0	0.000458439
PA O-34:2	0.00494682	0.016411	0.000723836	0	0	0	0	0
PA O-34:1	0.0127313	0.0146884	0.0263073	0.0413655	0.109982	0.0627583	0.000234942	0
PA 34:3	0.00436478	0.0137242	0.000678516	0	0.00344966	0.00216808	0	0
PA 34:2	0.0265516	0.0297531	0.0179576	0.0524825	0.0998296	0.0315526	0	0.00102748
PA 34:1	0.120413	0.101931	0.14931	0.309916	0.521433	0.225515	0.0100424	0.0128378
PA O-36:2	0.0130172	0.0202963	0.0165447	0.0202553	0.0359716	0.0248421	0.00244931	0.00231257
PA O-36:1	0.0320697	0.0224378	0.0302705	0.0544112	0.0690048	0.0351855	0	0
PA 36:4	0.0211404	0.00129185	0.00487434	0.0147299	0.0336896	0.00549264	0	0.000171284
PA 36:3	0.00922978	0.0143618	0.00764028	0.0165099	0.0368335	0.0123195	0	0.000994641
PA 36:2	0.158042	0.159088	0.123184	0.308914	0.508799	0.201129	0.00476344	0.0107079
PA 36:1	0.238917	0.156084	0.212733	0.327846	0.713661	0.341289	0.00267488	0.00915193
PA 38:6	0.00301661	0	0	0.00164872	0	0	0	0
PA 38:5	0.00351698	0.012673	0.00281455	0.00954369	0.00921981	0.00893502	0.00288026	0.000620447
PA 38:4	0.00808346	0.00440021	0.00488423	0.0217067	0.0128505	0.0141466	0.00135855	0.000817861
PA 38:3	0.0191768	0.0177322	0.00664011	0.0330446	0.0549986	0.0343048	0	0
PC O-30:2	0.000185305	0.0038529	0.00112774	0.00173823	0.00797	0.00456844	0	0
PC O-30:1	0.0197167	0.0375661	0.0127899	0.032987	0.0528601	0.0324698	0	0.00155028
PC O-30:0	0.113321	0.139025	0.11104	0.36322	0.405282	0.235064	0.00259435	0.00511958
PC 30:2	0	0	0.00464338	0	0.0107751	0	0	0.00166719
PC 30:1	0.067669	0.270235	0.0754757	0.0494391	0	0.332171	0.00932753	0.0149353
PC 30:0	0.393219	0.536663	0.400745	1.35035	1.27979	0.781454	0.00429232	0.0150698
PC O-32:2	0.0289316	0.0477359	0.0359106	0.0697307	0.0884685	0.0379031	0	0
PC O-32:1	0.406298	0.693221	0.43245	1.15603	1.50972	0.671045	0.00866918	0.0141019
PC O-32:0	0.637262	0.865989	0.700674	2.5379	3.03753	1.41131	0.0239285	0.0347733
PC 32:3	0.00230946	0.00189985	0.00423553	0.00489963	0	0.00562648	0	0
PC 32:2	0.0577941	0.079275	0.0480765	0.13115	0.155388	0.0682169	0.00172784	0.00382129
PC 32:1	1.24282	1.66567	1.13429	3.60172	3.61532	1.96114	0.0463869	0.0620043
PC 32:0	1.30301	1.58101	1.31802	5.56062	5.45681	3.27293	0.0370107	0.0450393
PC O-34:3	0.0172891	0.0265478	0.0226566	0.0346643	0.0559325	0.0268917	0	0.00299311
PC O-34:2	0.285485	0.434837	0.336079	0.504183	0.715681	0.339184	0.0132669	0.0195625
PC O-34:1	2.27641	3.51516	2.68799	4.84703	6.81387	3.32663	0.0705783	0.109427
PC O-34:0	0.373063	0.591004	0.624481	1.23921	1.54332	0.778677	0.0096107	0.0142239
PC 34:3	0.0210706	0.0498116	0.0212414	0.0340968	0.0445742	0.0274039	0.00155538	0.00319835
PC 34:2	0.588358	1.12041	0.604574	1.14441	1.33541	0.80335	0.0243916	0.0553121
PC 34:1	4.9925	6.37297	5.51628	11.02	12.1721	7.74702	0.116224	0.198103
PC 34:0	0.36919	0.337439	0.504086	1.5555	1.36562	1.08264	0.00579735	0.017011
PC O-36:6	0.0249706	0.0192812	0.0257549	0.03455	0.0256107	0.0285062	0.00239036	0.00129683
PC O-36:5	0.0132662	0.0166039	0.00987973	0.0236984	0.0242133	0.0138651	0.00134226	0.00260573
PC O-36:4	0.0161911	0.0215286	0.0183002	0.0288093	0.0320568	0.0192619	0	0.00129956
PC O-36:3	0.0809958	0.12371	0.10833	0.110622	0.221103	0.12537	0.00548005	0.00808187
PC O-36:2	0.613398	1.01732	0.846963	0.617602	0.99187	0.538013	0.0283145	0.0553099
PC O-36:1	0.583823	0.878978	1.00373	0.831784	1.27746	0.686503	0.0142836	0.0303642
PC O-36:0	0.0716601	0.0968638	0.147105	0.193339	0.249049	0.17823	0.00196661	0.000197135
PC 36:6	0.0144391	0.0103984	0.0107029	0.0106432	0.0218223	0.0143097	0.00277099	0.00214806
PC 36:5	0.00813244	0.0289715	0.00593893	0.0209451	0.0128717	0.00358724	0.00651104	0.00168799
PC 36:4	0.0181137	0.124928	0.0168145	0.0182906	0.026781	0.0167552	0.00143805	0.000650652
PC 36:3	0.0823047	0.140109	0.0779346	0.125575	0.116627	0.0843887	0.00461024	0.00836834
PC 36:2	2.16076	3.18703	2.60627	2.58514	3.55408	2.33061	0.074631	0.160074
PC 36:1	1.43922	2.21561	2.15375	2.37332	2.59674	1.99874	0.0400435	0.0648919
PC 36:0	0.0635135	0.0596327	0.0591227	0.132386	0.140734	0.109889	0	0.00217088
PC O-38:6	0.0225512	0.035495	0.0208616	0.0402339	0.0274277	0.0267887	0.00222422	0.00205394
PC O-38:5	0.066545	0.0715282	0.0458708	0.0930269	0.0861137	0.0321209	0.00332949	0.00404682
PC O-38:4	0.0267888	0.0387292	0.0283369	0.0255125	0.0327785	0.0292247	0	0.00301539
PC O-38:3	0.0318784	0.0570143	0.0380259	0.0411056	0.0621533	0.0467124	0.00252363	0.00362978
PC O-38:2	0.0944494	0.140513	0.0999131	0.0975306	0.156103	0.106023	0.00368998	0.0042297
PC O-38:1	0.064798	0.0966636	0.0882635	0.12748	0.194149	0.12779	0.00459296	0.00479734
PC 38:7	0.013256	0.0179809	0.0271622	0.0373631	0.0426402	0.040303	0.000183447	0.000420192
PC 38:6	0.00688463	0.00741602	0.00870232	0.00649857	0.00384095	0.00674187	0	0
PC 38:5	0.0129552	0.0147075	0.0106161	0.00640073	0.0121695	0.0112515	0	0.00100102
PC 38:4	0.0183393	0.0312893	0.0231847	0.0293722	0.0314983	0.036816	0.00102392	0.00111714
PC 38:3	0.0534574	0.0656189	0.0496929	0.109042	0.10465	0.0780433	0.0036462	0.00608254
PC 38:2	0.268412	0.496051	0.31044	0.237754	0.404336	0.249373	0.007906	0.0116105
PC 38:1	0.0838521	0.152232	0.123273	0.156482	0.188677	0.100422	0.00352838	0.000883516
PC 38:0	0.0257836	0.0192867	0.0245261	0.044079	0.058161	0.0331934	0.00330526	0.00301806
PC O-40:1	0	0.0282759	0	0.0570179	0.0883416	0.040132	0	0
PC 40:7	0.00896218	0.00990168	0.00871707	0.0142297	0.0347406	0.019149	0	0
PC 40:6	0.00492743	0.0115208	0.00593994	0.0134675	0.00753287	0.00685399	0.000449432	0.000895604
PC 40:5	0.00511469	0.00125505	0.00457641	0.00887505	0	0.00319131	0.00196894	0.00198053
PC 40:4	0.00690857	0.00178317	0.00696288	0.0125748	0.00863299	0.00653889	0	6.77276e-05
PE P-16:0/16:1	0.529775	0.658083	0.432285	1.30427	1.6593	0.946031	0.0139908	0.024346
PE P-16:0/18:2	0.396249	0.522767	0.310693	0.706963	0.912626	0.453489	0.00987522	0.0146332
PE P-16:0/18:1	4.57104	6.39973	5.23647	9.39726	12.846	7.89146	0.132668	0.224855
PE P-16:0/20:5	0.117355	0.153106	0.12741	0.437637	0.340429	0.304052	0.00529933	0.0154057
PE P-16:0/20:4	0.678859	0.789318	0.644006	2.18983	2.15773	1.60195	0.0167771	0.0341383
PE P-16:0/20:3	1.08825	1.572	0.771481	1.80527	2.30678	1.31034	0.0319908	0.04803
PE P-16:0/20:2	0.287059	0.43981	0.238874	0.539281	0.799987	0.428233	0.0120438	0.0116458
PE P-16:0/20:1	0.321658	0.464127	0.319131	0.882483	1.34313	0.857682	0.0112646	0.0158278
PE P-16:0/22:6	0.347299	0.36247	0.312889	1.21589	1.16704	1.01662	0.00789606	0.0143111
PE P-16:0/22:5	0.270208	0.29799	0.267605	0.896474	0.900429	0.772191	0.00522793	0.0117618
PE P-16:0/22:4	0.060791	0.0701155	0.0670273	0.181635	0.199187	0.156398	0.00361457	0.00246828
PE P-16:0/22:3	0.0639849	0.121013	0.0442351	0.136114	0.210263	0.145925	0.00416286	0.00293789
PE P-16:0/22:2	0.07145	0.0788322	0.0573954	0.147612	0.183023	0.0998898	0.00191853	0.00481215
PE P-16:0/22:1	0.0537707	0.0854541	0.042083	0.183084	0.264074	0.163532	0.00557887	0.00366708
PE P-16:0/24:6	0.00841654	0.00948154	0.00614187	0.0277753	0.0245915	0.0309396	0.0012459	0.00189354
PE P-16:0/24:5	0.00792386	0.00806438	0.00697494	0.0229375	0.0244345	0.0178052	0	0.00268979
PE P-16:0/24:4	0.00794559	0.0103242	0.0119077	0.0201569	0.0298252	0.0222341	0.00476043	0.00150792
PE P-18:0/16:1	0.46555	0.583963	0.487615	1.053	1.27581	0.723654	0.0125391	0.0194959
PE P-18:0/18:2	0.3304	0.404608	0.284676	0.5164	0.588414	0.330996	0.0114113	0.0110362
PE P-18:0/18:1	2.82948	3.91326	3.69623	4.61831	6.3868	4.38857	0.0754325	0.14077
PE P-18:0/20:5	0.114347	0.120483	0.10787	0.281916	0.274652	0.196916	0.00891197	0.00855418
PE P-18:0/20:4	0.58044	0.644442	0.708952	1.59472	1.38281	1.10042	0.0110345	0.0281967
PE P-18:0/20:3	0.828291	1.22262	0.70551	1.13442	1.44011	0.932507	0.0208609	0.0371948
PE P-18:0/20:2	0.226307	0.299854	0.234294	0.261577	0.363038	0.230497	0.00993123	0.0131622
PE P-18:0/20:1	0.20006	0.279444	0.180633	0.357855	0.554241	0.397731	0.0053216	0.00909711
PE P-18:0/22:6	0.3132	0.314603	0.371385	0.967833	0.832571	0.765775	0.0086155	0.0137242
PE P-18:0/22:5	0.241384	0.241196	0.286975	0.590595	0.586071	0.517384	0.0126695	0.0141712
PE P-18:0/22:4	0.039306	0.0331765	0.0408626	0.106319	0.0811413	0.0773843	0	0.00125257
PE P-18:0/22:3	0.0745464	0.100828	0.0550934	0.0786729	0.0791559	0.0657452	0.00364879	0.00641255
PE P-18:0/22:2	0.0588986	0.0738033	0.0664198	0.0716121	0.084723	0.0722739	0.00268372	0.00349328
PE P-18:0/24:6	0.0109671	0.0138383	0.0105052	0.014201	0.0222537	0.0158541	0.00369749	0
PE P-18:0/24:5	0.00890635	0.00945136	0.00758525	0.0273729	0.0162574	0.0182694	0.00376352	0.00327415
PE P-18:0/24:4	0.00207587	0.00594147	0.0247774	0.0282513	0.0480375	0.0196497	0.00123326	0
PE P-18:1/16:1	0.931417	1.2557	0.737736	2.24372	3.04954	1.62392	0.0159001	0.0376081
PE P-18:1/16:0	0.0915693	0.127671	0.0654033	0.680979	1.00523	0.702218	0.00416153	0.00786269
PE P-18:1/18:2	0.505326	0.700793	0.350585	0.741385	1.02208	0.477444	0.009917	0.0174995
PE P-18:1/18:1	7.343	10.4567	6.5565	11.4023	15.8546	9.24607	0.178693	0.259287
PE P-18:1/18:0	0	0	0	0	0	0.0143893	0.00114354	0.00574544
PE P-18:1/20:5	0.160705	0.168341	0.127134	0.36981	0.4003	0.276397	0.00695144	0.0143669
PE P-18:1/20:4	0.929252	1.07898	0.660542	2.21589	2.18256	1.52023	0.0170591	0.0256392
PE P-18:1/20:3	1.44096	2.01755	0.806975	1.91337	2.53889	1.31183	0.0293799	0.0464145
PE P-18:1/20:2	0.355263	0.543843	0.231757	0.422487	0.661374	0.385146	0.0102897	0.0146087
PE P-18:1/20:1	0.382754	0.589267	0.288645	0.595232	0.949406	0.624021	0.0101237	0.0143083
PE P-18:1/20:0	0.0112662	0.00298508	0.00760231	0.0321148	0.0622472	0.0561666	0	0.0031783
PE P-18:1/22:6	0.513662	0.514521	0.384289	1.48588	1.35665	1.12187	0.0153198	0.0148694
PE P-18:1/22:5	0.331517	0.362117	0.257185	0.876065	0.878042	0.686719	0.00917747	0.0102107
PE P-18:1/22:4	0.0625597	0.074532	0.0484187	0.132797	0.176595	0.142413	0.00115339	0
PE P-18:1/22:3	0.102946	0.116879	0.0437636	0.105323	0.145432	0.095813	0.00182758	0.000346705
PE P-18:1/22:2	0.0693141	0.109784	0.0398686	0.112609	0.16249	0.0874117	0.00234072	0.00339438
PE P-18:1/24:6	0.00923899	0.0115397	0.0125251	0.0184514	0.0346705	0.0203773	0	0.00184442
PE P-18:1/24:5	0.00478885	0.00346121	0.0086273	0.0192796	0.0101074	0.00997733	0	7.20496e-05
PE P-18:1/24:4	0.0106297	0.031768	0.0164274	0.0398499	0.0633446	0.0179961	0.00448717	0.00623985
PE 32:2	0.0274378	0.0668108	0.0391913	0.142111	0.116201	0.0909453	0	0.00577671
PE 32:1	0.0783871	0.0863697	0.097586	0.318623	0.352169	0.176722	0.00967026	0.0131732
PE O-34:3	0.129198	0.155022	0.12416	0.310105	0.474201	0.240028	0.00376851	0.0057242
PE O-34:2	0.608526	0.698143	0.790747	1.21514	1.88248	1.11189	0.0227481	0.0423275
PE O-34:1	0.698529	0.947975	1.32811	1.10039	1.79453	1.02141	0.0239966	0.0537005
PE 34:2	0.539726	0.817599	0.557725	1.93799	2.46895	1.49593	0.0222881	0.031439
PE 34:1	0.471121	0.6196	0.641069	1.76011	2.10928	1.43922	0.0244143	0.0257368
PE O-36:6	0.0228472	0.0224252	0.019878	0.0613339	0.0753131	0.039271	0	0.00265493
PE O-36:5	0.104604	0.116641	0.10289	0.299499	0.30195	0.189813	0.00356296	0.00483143
PE O-36:4	0.240684	0.268524	0.231572	0.396979	0.501748	0.276032	0.00354274	0.013549
PE O-36:3	0.864181	1.13524	0.85898	1.23793	1.98769	1.09799	0.0235755	0.0293815
PE O-36:2	1.33796	1.99077	1.84389	1.50593	2.66581	1.41405	0.0349023	0.0807558
PE O-36:1	0.696536	1.02707	1.83235	1.01107	1.47275	0.797057	0.0233157	0.0418312
PE 36:5	0.0229732	0.0144491	0.0219442	0.0528031	0.0378917	0.0376278	0	0.00215314
PE 36:4	0.0645138	0.0883851	0.0441321	0.139117	0.160911	0.104448	0.00568703	0.00472216
PE 36:3	0.208251	0.272047	0.188401	0.719742	0.756008	0.429744	0.00365879	0.0125512
PE 36:2	2.63505	3.98227	2.90119	8.35734	10.114	7.2134	0.0798529	0.124276
PE 36:1	0.408527	0.500299	0.789647	1.4409	1.72836	1.39309	0.0314087	0.0367377
PE 36:0	0.0570522	0.0816008	0.0817583	0.208379	0.26822	0.177648	0.00366542	0
PE O-38:6	0.178945	0.219502	0.196828	0.385018	0.449202	0.299786	0	0.00711708
PE O-38:5	0.314764	0.424201	0.288509	0.512839	0.517123	0.31731	0.00414188	0.00861243
PE O-38:4	0.337997	0.430969	0.306948	0.351389	0.493492	0.235872	0.00523896	0.0133419
PE O-38:3	0.272151	0.429203	0.308107	0.246567	0.434166	0.229791	0.00992628	0.0135971
PE O-38:2	0.261159	0.418626	0.26686	0.268204	0.551161	0.312808	0.00280086	0.0125266
PE O-38:1	0.131611	0.124816	0.235272	0.223032	0.296289	0.212545	0.00273667	0.00880233
PE O-38:0	0.013528	0.00494315	0.0150058	0.00137284	0.0192658	0.0222592	0	0.000172452
PE 38:6	0.0259975	0.0425415	0.0274211	0.0823494	0.0623602	0.0513194	0.00500185	0
PE 38:5	0.0862055	0.0817843	0.0840524	0.227873	0.22228	0.173913	0.00404259	0.00659491
PE 38:4	0.21936	0.287587	0.146479	0.419278	0.461263	0.312244	0.00380941	0.0164001
PE 38:3	0.170395	0.245616	0.133769	0.375486	0.374807	0.277468	0.00646887	0.00500452
PE 38:2	0.174317	0.219114	0.176399	0.41216	0.459022	0.412626	0.00733147	0.00595077
PE 38:1	0.0555574	0.0871141	0.0809352	0.233767	0.243115	0.142525	0.00308333	0.00363766
PE 38:0	0.0852708	0.100454	0.0877875	0.171045	0.243077	0.150125	0.00411111	0.00677871
PE O-40:6	0.0910797	0.119997	0.134052	0.159786	0.139828	0.120318	0.000761343	0.000292533
PE O-40:5	0.0691969	0.0741928	0.0716174	0.093968	0.0883271	0.0601253	0	0.00138293
PE O-40:4	0.0544196	0.0783206	0.043481	0.055534	0.12938	0.0363205	0	0.00362357
PE O-40:3	0.0636635	0.0988861	0.0591687	0.0590973	0.107809	0.0509396	0.00417962	0
PE O-40:2	0.0632845	0.0959101	0.0573199	0.0815258	0.119575	0.0754965	0.00465925	0.00235148
PE O-40:1	0.020503	0.0207682	0.0478569	0.0272202	0.060915	0.040259	0	0.00135609
PE 40:7	0.0212372	0.0192455	0.0204458	0.102975	0.0916239	0.0529648	0	0.00273081
PE 40:6	0.0354925	0.0284206	0.0396317	0.101799	0.0845958	0.0861336	0	0.0064069
PE 40:5	0.0277428	0.0238939	0.0319168	0.0844601	0.0677005	0.071023	0.00308333	0.00367609
PE 40:4	0.0291761	0.043974	0.0279829	0.0591874	0.05139	0.036575	0	0.00262578
PE 40:3	0.0361825	0.0475363	0.0236227	0.0413401	0.0722455	0.0327538	0	0
PG 30:1	0.000129313	0.00554206	0	0	0	0	0	0
PG 30:0	0.00456668	0.0301691	0.00260243	0.00540476	0.0154413	0.00435921	0.00776712	0.00297469
PG O-32:1	0	0.0091209	0	0	0.00718556	0	0	0
PG O-32:0	0.00266884	0.00818543	0.00280745	0	0	0.00370533	0	0
PG 32:2	0.00225369	0.00596367	0.00223556	0.00690658	0	0.00341472	0	0.0023035
PG 32:1	0.00687235	0.00505105	0.00624686	0.0537742	0.0331271	0.0158919	0.0110134	0.0111137
PG 32:0	0.00480024	0.0192973	0.00833755	0	0.00794514	0	0.00228042	0
PG O-34:2	0.000511672	0	0	0	0	0	0	0
PG O-34:1	0.00616799	0.0132136	0.00796691	0.0240845	0.00664512	0.00653882	0.00443836	0.00195444
PG O-34:0	0.0047446	0.0109458	0.00432829	0.00333794	0.00435414	0.00530371	0	0.0013972
PG 34:3	0.00290607	0.00795156	0	0	0	0	0	0
PG 34:2	0.0140854	0.043032	0.0227331	0.0883688	0.0212509	0.00806455	0.00282945	0.00487133
PG 34:1	0.0893117	0.0728621	0.0867283	0.501773	0.0424722	0.0136514	0.0051444	0.00925725
PG 34:0	0.0133363	0.0207846	0.0250073	0.000239852	0.00968745	0.00319192	0.00158341	0.0012242
PG O-36:2	0	0.00689914	0.00410719	0.0223926	0	0.00319007	0	0
PG O-36:1	0.00737646	0.00880286	0.00659602	0.0621181	0.00233733	0	0.000512303	0
PG 36:4	0	0	0	0.00681804	0	0	0	0
PG 36:3	0.00308399	0.00363242	0.0075905	0.0204987	0	0.0029788	0	0
PG 36:2	0.072263	0.0762202	0.12191	0.507684	0.0488866	0.0386	0.00699256	0.00952922
PG 36:1	0.0928435	0.0815134	0.209436	1.1128	0.0711556	0.0460966	0.0074606	0.00947681
PG 38:6	0	0	0.0030154	0.0042502	0	0.00170675	0	0
PG 38:5	0.00379568	0.00701608	0.0025475	0.0103599	0	0.00399595	0	0
PG 38:4	0.00403291	0	0.00337933	0.0312535	0	0	0	0
PG 38:3	0.00383865	0.00806849	0.00903623	0.044717	0	0	0	0.00211469
PG 38:2	0.00543568	0.0084193	0.00593214	0.0635126	0.00963171	0.00443187	0	0.00256783
PI 32:2	0.00396927	0	0	0	0	0	0	0
PI 32:1	0.00816536	0.692156	0.00673103	0.0119737	0.020429	0.00743726	0	0
PI 32:0	0.00827877	0.0588751	0.00798749	0.0136065	0	0	0	0
PI 34:2	0.0220011	0.145245	0.0307832	0.0476227	0.0471117	0.0269007	0.00841034	0.00704738
PI 34:1	0.0689519	0.135383	0.101773	0.0854487	0.0871358	0.0875065	0.00630775	0.0105133
PI 34:0	0.0102067	0.0310813	0.0228855	0.0195933	0.0416918	0.0075955	0	0.00716291
PI O-36:3	0	0.0140463	0.00933369	0	0	0.00965262	0	0
PI O-36:2	0.0209804	0.0508059	0.0186674	0.0250359	0	0.0156657	0	0
PI O-36:1	0.0206402	0.0388516	0.0423606	0.014695	0	0.00807022	0	0
PI 36:4	0.00576183	0.0165191	0.00586036	0.00725863	0.00544738	0.00713705	0	0
PI 36:3	0.0481983	0.0756111	0.0452325	0.0244917	0.040441	0.038927	0	0.00566101
PI 36:2	0.296335	0.458449	0.462377	0.271041	0.475286	0.304928	0.0110386	0.0336195
PI 36:1	0.29418	0.38224	0.73799	0.366287	0.640802	0.383573	0.0189233	0.033735
PI O-38:2	0.044229	0.0373573	0.0320397	0.0176884	0.0371057	0.0137668	0	0.00820269
PI 38:5	0.0214341	0	0.0351808	0.0361932	0.0300181	0.0180393	0.00446799	0
PI 38:4	0.181452	0.197844	0.218444	0.127629	0.142586	0.126433	0.0124841	0.0190626
PI 38:3	0.556226	0.748444	0.523759	0.224343	0.436662	0.254308	0.0270356	0.0363543
PI 38:2	0.246662	0.364607	0.310525	0.13797	0.26099	0.0949438	0.013404	0.0273808
PI O-40:4	0.00529219	0	0.000480062	0	0.00380339	0	0	0
PI O-40:3	0.0138357	0.0173338	0.0123851	0	0.020012	0.00933614	0	0
PI 40:6	0.00827877	0	0.0143595	0	0.025432	0.0110768	0	0
PI 40:5	0.0125883	0	0.0222573	0.0138786	0.0183444	0.00901966	0	0
PI 40:4	0.0108871	0.0143452	0.0124748	0.0182327	0	0.0083867	0	0
PI 40:3	0.0173514	0.0218167	0.014898	0.0100688	0	0.0162987	0	0
PI 40:2	0.00941285	0.0277938	0.0154365	0	0.0245981	0.00775374	0	0
PS 32:3	0	0	0	0	0.00525221	0.0036715	0	0.00202998
PS 32:2	0.00679838	0.0142492	0.00154489	0.0185042	0.0115049	0.00679261	0	0
PS 32:1	0.108177	0.114609	0.0843953	0.599162	0.507354	0.278251	0.00541385	0.0049185
PS O-34:2	0.010953	0	0.0108958	0.0324272	0.0529112	0.0139176	0	0
PS O-34:1	0.103434	0.107824	0.0875829	0.288205	0.304687	0.140815	0.00354271	0.0059338
PS 34:2	0.282757	0.40107	0.247487	0.838915	1.02352	0.503299	0.00964508	0.00600304
PS 34:1	1.31153	1.79931	1.45578	4.29557	5.24129	3.01367	0.0354994	0.053374
PS 34:0	0.000529266	0	0.0035561	0.0790274	0.036025	0.0120546	0.00247385	0.00172385
PS O-36:2	0.0860501	0.127669	0.0799937	0.209724	0.267461	0.128623	0	0
PS O-36:1	0.311541	0.36459	0.343459	0.596172	0.747121	0.418642	0.00802533	0.0207162
PS 36:4	0.0128655	0.0146864	0.0136542	0.077636	0.0497988	0.0287577	0	0
PS 36:3	0.0897104	0.123068	0.0672586	0.213992	0.28089	0.195616	0	0.00515303
PS 36:2	2.23595	2.88542	2.19705	4.18003	5.58055	3.49212	0.0581294	0.0712011
PS 36:1	4.47176	5.34874	5.16822	7.74366	10.4559	7.37071	0.116979	0.17486
PS 36:0	0	0	0	0	0	0	0.00201219	0
PS O-38:3	0.0163264	0.0349499	0.0151713	0.0440253	0.0453247	0.0228746	0	0.00202998
PS O-38:2	0.0468798	0.0603116	0.0450831	0.0962529	0.0852531	0.0758075	0	0
PS O-38:1	0.0461906	0.0635358	0.0462017	0.119136	0.140598	0.0853074	0	0.00349745
PS 38:7	0.00437032	0.00200341	0	0.00218579	0	0	0	0
PS 38:6	0.0107589	0.0104106	0.00427556	0.0321905	0.0149785	0.018545	0	0.00150947
PS 38:5	0.0381451	0.058002	0.0261684	0.0842505	0.0941508	0.0665994	0	0
PS 38:4	0.0833684	0.134503	0.103053	0.277649	0.285669	0.182992	0.00397651	0.00463252
PS 38:3	0.198959	0.284777	0.183948	0.395651	0.534049	0.365615	0.00751923	0.00565119
PS 38:2	0.395426	0.479374	0.339595	0.460906	0.770542	0.485277	0.00751923	0.0118676
PS 38:1	0.199263	0.222555	0.241588	0.179617	0.336209	0.275967	0.00625422	0.00570496
PS 38:0	0.00396954	0.00764998	0.000554948	0	0.00597552	0.00816565	0.00147709	0
PS O-40:2	0.0154914	0.0269815	0.0142575	0.0194336	0.0431574	0.0231013	0	0
PS O-40:1	0.010986	0.0178468	0.0180026	0	0.0440746	0.0139172	0	0
PS O-40:0	0.0148735	0.0367905	0.015084	0.0436918	0.0577719	0.0552019	0	0
PS 40:6	0.123404	0.133423	0.149503	0.393751	0.328881	0.309751	0.00375961	0.00452842
PS 40:5	0.135876	0.156533	0.165936	0.376913	0.323792	0.302691	0.00361501	0.0022022
PS 40:4	0.0514612	0.0673904	0.0584088	0.107902	0.116793	0.110154	0	0.00235899
PS 40:3	0.0709612	0.146565	0.0463943	0.0927381	0.148382	0.0979306	0	0.00447637
PS 40:1	0.189793	0.281461	0.295471	0.176578	0.480582	0.312575	0.0154681	0.00737578
PS O-42:3	0.00737321	0	0.00397424	0.00852103	0.00288731	0.0063184	0	0
PS O-42:2	0.0128351	0.015876	0.0095249	0.0199992	0.0342688	0.0173686	0	0
PS O-42:1	0.0164402	0.0254499	0.0240223	0.0311802	0.0616252	0.0376394	0	0.00270664
PS O-42:0	0.0116214	0.0112933	0.00644004	0.0166251	0.014592	0.011409	0	0
PS 42:6	0.00639513	0.0210071	0.0031629	0.02301	0.0190636	0.0179886	0	0
PS 42:5	0.00909016	0.00376083	0.00528667	0.00710098	0.00852746	0.0149379	0	0.00202998
PS 42:4	0.00981575	0.0103656	0.00803238	0.00888137	0.0286393	0.0101589	0	0
PS 42:2	0.152471	0.186369	0.147093	0.20007	0.435575	0.244022	0.00686852	0.00728712
PS 42:1	0.182922	0.281705	0.258749	0.26769	0.621304	0.345294	0.00366963	0.0105131
SM 34:2;2	0.651617	1.64609	0.772541	3.07684	3.95225	2.10798	0.0212613	0.0348857
SM 34:1;2	7.66919	16.0782	11.8086	37.181	45.2962	26.9473	0.354545	0.513999
SM 34:0;2	1.07092	1.84565	2.87031	4.06071	3.44039	1.74527	0.0428177	0.0412362
SM 36:2;2	0.0170831	0.0498088	0.0252511	0.0863485	0.0920393	0.0725377	0.00247195	0.0019286
SM 36:1;2	0.0905549	0.216346	0.184684	0.410918	0.493881	0.325868	0.00141191	0.00559611
SM 36:0;2	0	0	0	0	0	0	0	0
SM 38:2;2	0.0065021	0.0249307	0.00958637	0.0308239	0.0458148	0.0268642	0	0
SM 38:1;2	0.0270338	0	0.0310854	0.153113	0.136146	0.0737228	0	0.00393912
SM 38:0;2	0.0233662	0	0	0	0	0	0.00207739	0
SM 40:2;2	0.0434476	0.125705	0.0808559	0.265417	0.314093	0.158772	0.000226683	0.00316907
SM 40:1;2	0.0477465	0.190524	0.186491	0.806418	0.953781	0.822996	0.00650227	0.0142054
SM 40:0;2	0	0	0	0	0	0	0.00861581	0
SM 42:3;2	0.139987	0.358862	0.155106	0.58944	0.739405	0.412136	0.00688443	0.0098565
SM 42:2;2	0.846611	1.90167	1.12757	4.09791	5.21615	3.28493	0.0433034	0.0482677
SM 42:1;2	0.247179	0.392895	0.443067	1.86057	2.11944	1.45576	0.00852083	0.0213133
SM 42:0;2	0.00964528	0	0.0539763	0.0226912	0.0394683	0.0626978	0	0
DAG 30:4	0.00162923	0.00312287	0.00197831	0.00515956	0.00637637	0.00333925	0.000968493	0.000762058
DAG 31:1	0.00170807	0.00620516	0.00315161	0.0106219	0.01542	0.00785865	0.00643825	0.00392615
DAG 32:4	0.00232246	0.00578826	0.00304427	0.00784513	0.00996554	0.00705036	0	0.0019612
DAG 32:1	0.00506512	0.0136842	0.0185456	0.0135458	0.0216012	0.0130344	0.00755358	0.00371769
DAG 34:4	0.00233334	0.00352665	0.00296537	0.00608568	0.00835056	0.00381586	0.000632312	0.00137608
DAG 34:3	0.0737294	0.0526375	0.0747881	0.0627985	0.107637	0.0848334	0.0138247	0.0217635
DAG 34:1	0.0325499	0.0426824	0.119741	0.0452484	0.0439966	0.0408919	0.0101896	0.00924898
DAG 36:2	0.0356864	0.0564089	0.125135	0.048853	0.060465	0.0489426	0.0192809	0.0153793
DAG 36:1	0.0192917	0.0322887	0.0974573	0.0388318	0.0302244	0.0300224	0.00274586	0.00554158
DAG 36:0	0.046247	0.062678	0.0760875	0.091774	0.0862209	0.0761041	0.00633895	0.0169118
DAG 38:4	0.0401644	0.043987	0.0532852	0.0606044	0.0670771	0.0481981	0.0109162	0.0143236
DAG 38:3	0.127266	0.108264	0.137528	0.10578	0.139588	0.116537	0.0159389	0.0332885
DAG 38:2	0.0163021	0.0325434	0.0498074	0.0236344	0.0224286	0.0185547	0.00251742	0.0052385
DAG 38:1	0.0217863	0.0696764	0.00513411	0.0442621	0.020172	0.0150971	0.00437277	0.00428094
TAG 52:6	0.00692401	0.00148287	0	0.00526577	0.00408326	0.00202977	0.00170731	0
TAG 52:5	0.0209288	0	0	0	0.0176298	0	0.00521156	0
TAG 52:4	0.0385962	0.00190135	0	0	0.00923249	0	0.0368666	0
TAG 52:1	0.0222273	0.00588302	0.00871296	0	0	0	0.00526333	7.79855e-05
TAG 54:6	0.0325036	0.00502522	0	0	0.00448749	0	0.0984339	0.00045009
TAG 54:5	0.0643547	0.000762368	0	0	0.0253634	0.00217661	0.128878	0.00019113
TAG 54:1	0.0138873	0.0038988	0.000959002	0	0	0	0.0176966	0
