## Supplemental Table 3 for "The glycolipid GlcCer is recruited into the viral envelope to promote phenuivirus binding to host cells"

### Sheet: Sup Tab 3_PPMP (Fig 3A,B)
Values in [µM]
Lipid	0 µM PPMP, UUKV-inf BHK lysate 1	0 µM PPMP, UUKV-inf BHK lysate 2	0 µM PPMP, UUKV-inf BHK lysate 3	0 µM PPMP, UUKV-inf BHK lysate 4	2.5 µM PPMP, UUKV-inf BHK lysate 1	2.5 µM PPMP, UUKV-inf BHK lysate 2	2.5 µM PPMP, UUKV-inf BHK lysate 3	2.5 µM PPMP, UUKV-inf BHK lysate 4
CE 14:1	0.07	0.01	0.01	0.01	0.03	0.02	0.01	0.02
CE 14:0	0.2	0.02	0	0.03	0.1	0.1	0.09	0.09
CE 15:0	0.12	0	0	0	0	0	0.02	0
CE 16:2	0.02	0	0	0	0.01	0.01	0.01	0
CE 16:1	0.47	0.06	0.04	0.09	0.24	0.2	0.31	0.25
CE 16:0	0.29	0.04	0	0.03	0.34	0.29	0.67	0.32
CE 17:1	0.11	0.01	0.02	0.03	0.06	0.05	0.07	0.05
CE 17:0	0.09	0	0	0	0.02	0.01	0.06	0.02
CE 18:3	0.04	0.04	0.04	0	0.05	0.06	0.03	0.02
CE 18:2	0.09	0.01	0.01	0.02	0.06	0.09	0.18	0.09
CE 18:1	0.98	0.35	0.38	0.38	0.74	0.65	0.95	0.72
CE 18:0	0.09	0.02	0	0	0.06	0.05	0.08	0.06
CE 19:1	0.05	0	0.01	0.01	0.03	0.02	0.01	0.02
CE 20:4	0.02	0.02	0.01	0.02	0.05	0.06	0.15	0.05
CE 20:3	0.04	0.01	0.01	0.01	0.01	0.01	0.03	0.03
CE 20:2	0.04	0.01	0.01	0.02	0.01	0.01	0.01	0.01
CE 20:1	0.06	0.03	0.03	0.03	0.04	0.04	0.03	0.05
CE 22:6	0.03	0	0	0.01	0.04	0.04	0.06	0.04
CE 22:5	0.1	0	0	0	0	0.01	0	0
Cer 34:1;2	1.8	0.87	0.68	0.9	2.43	1.15	0.9	1.08
Cer 36:1;2	0.05	0.02	0	0.01	0.05	0.02	0.01	0.02
Cer 38:1;2	0.05	0.01	0.01	0.03	0.03	0.01	0.01	0.02
Cer 40:2;2	0.03	0.02	0.02	0.01	0.03	0.01	0.01	0.01
Cer 40:1;2	0.04	0.04	0.02	0.06	0.1	0.05	0.05	0.06
Cer 40:2;3	0.02	0	0	0	0.02	0.01	0	0.01
Cer 42:2;2	0.23	0.13	0.11	0.18	0.5	0.23	0.2	0.22
Cer 42:1;2	0.15	0.28	0.26	0.15	0.34	0.22	0.25	0.27
Chol	152.2	76.37	50.92	51.4	109.06	62.89	33.95	44.52
Hex2Cer 34:1;2	1.44	0.75	0.36	0.55	0.36	0.2	0.12	0.13
Hex2Cer 36:1;2	0.01	0.02	0.01	0	0.01	0	0	0.01
Hex2Cer 36:1;3	0.05	0.01	0.02	0.01	0.02	0.01	0	0.01
Hex2Cer 38:1;2	0.05	0.02	0	0.01	0.02	0.01	0	0.01
Hex2Cer 38:2;3	0.04	0.01	0.01	0.01	0.02	0	0	0.01
Hex2Cer 40:1;2	0.12	0.09	0.05	0.04	0.07	0.02	0.03	0.02
Hex2Cer 40:2;3	0.04	0.02	0.02	0.01	0.02	0.01	0.01	0.01
Hex2Cer 40:1;3	0.06	0.01	0.02	0.01	0.05	0.01	0	0
Hex2Cer 42:2;2	0.34	0.2	0.14	0.14	0.14	0.05	0.04	0.03
Hex2Cer 42:1;2	0.2	0.17	0.06	0.11	0.09	0.04	0.04	0.04
Hex2Cer 42:2;3	0.03	0.01	0	0.01	0.02	0	0	0
Hex2Cer 42:1;3	0.05	0.02	0	0.01	0.02	0.01	0	0
HexCer 34:1;2	11.41	8.86	1.86	2.7	0.44	0.25	0.05	0.08
HexCer 36:1;2	0.29	0.23	0.05	0.08	0.02	0.01	0	0.01
HexCer 38:1;2	0.12	0.11	0.04	0.04	0.02	0.01	0.01	0
HexCer 38:2;3	0.01	0.01	0.01	0.01	0.01	0	0	0.01
HexCer 40:2;2	0.08	0.05	0.01	0.01	0.01	0.01	0	0.01
HexCer 40:1;2	0.74	0.8	0.14	0.28	0.05	0.04	0.01	0.02
HexCer 40:3;3	0.02	0.03	0	0.01	0.01	0	0	0
HexCer 40:2;3	0.06	0.07	0.02	0.02	0.01	0.01	0	0
HexCer 40:1;3	0.01	0	0	0	0.01	0	0	0
HexCer 42:3;2	0.02	0.02	0	0	0	0	0	0
HexCer 42:2;2	2.55	1.92	0.36	0.48	0.15	0.07	0.02	0.03
HexCer 42:1;2	1.06	1.34	0.23	0.46	0.1	0.08	0.03	0.04
HexCer 42:3;3	0	0	0	0	0	0	0	0
HexCer 42:2;3	0.02	0.02	0.01	0.01	0.01	0.01	0	0
HexCer 42:1;3	0.02	0	0.01	0.01	0.01	0.01	0	0.01
LPC 14:1	0.03	0	0	0.01	0.03	0.01	0	0
LPC 14:0	0.08	0.03	0	0.06	0.04	0.02	0.07	0.08
LPC 16:1	1.34	0.62	0.3	2.1	0.43	0.24	1.48	2.48
LPC 16:0	1.08	1.09	0.37	1.49	0.75	0.49	1.83	1.48
LPC 18:3	0.04	0.01	0	0.02	0.01	0.01	0.01	0.02
LPC 18:2	0.22	0.1	0.03	0.28	0.08	0.05	0.18	0.28
LPC 18:1	6.65	4.82	1.64	9.77	2.51	1.47	7.59	9.52
LPC 18:0	0.56	0.39	0.27	0.14	0.57	0.31	0.23	0.11
LPC 20:6	0.03	0.01	0.02	0	0.01	0	0	0.01
LPC 20:5	0.05	0.03	0.04	0.02	0.02	0.02	0	0.01
LPC 20:4	0.05	0.04	0.02	0.05	0.04	0.03	0.03	0.03
LPC 20:3	0.11	0.06	0.04	0.08	0.05	0.03	0.06	0.08
LPC 20:2	0.15	0.07	0.05	0.1	0.08	0.04	0.06	0.07
LPC 20:1	1.56	0.64	0.48	0.35	0.92	0.35	0.21	0.24
LPC 20:0	0.07	0.03	0	0	0.07	0.04	0	0
LPC 22:6	0.06	0.02	0.02	0.03	0.05	0.04	0.02	0.03
LPC 22:5	0.04	0.03	0.01	0.02	0.05	0.03	0.02	0.02
LPC 22:4	0.05	0.03	0.03	0.02	0.07	0.02	0.01	0.01
LPC 22:3	0.14	0.04	0.03	0.03	0.07	0.03	0	0.01
LPC 22:2	0.09	0.03	0.02	0.02	0.05	0.02	0.01	0.01
LPC 22:1	0.13	0.06	0.06	0.02	0.11	0.03	0.02	0.01
PA 32:2	0.05	0.02	0.01	0.02	0.03	0.02	0.01	0.02
PA 32:1	0.07	0.09	0.03	0.06	0.14	0.16	0.07	0.1
PA 32:0	0.06	0.08	0.03	0.05	0.06	0.05	0.08	0.06
PA O-34:2	0.03	0.02	0	0.02	0.03	0.01	0.01	0.01
PA O-34:1	0.08	0.08	0.04	0.04	0.16	0.15	0.05	0.06
PA 34:3	0.01	0	0	0	0	0	0	0
PA 34:2	0.02	0.09	0.01	0.03	0.17	0.2	0.07	0.1
PA 34:1	0.4	0.47	0.26	0.37	0.67	0.69	0.35	0.49
PA O-36:2	0.08	0.06	0.02	0.03	0.1	0.1	0.03	0.03
PA O-36:1	0.08	0.08	0.04	0.03	0.08	0.09	0.03	0.05
PA 36:4	0.02	0	0	0	0	0	0	0
PA 36:3	0.04	0.04	0.01	0.03	0.05	0.04	0.01	0.02
PA 36:2	0.47	0.62	0.21	0.27	0.87	0.81	0.27	0.38
PA 36:1	0.59	0.71	0.43	0.33	0.72	0.45	0.22	0.39
PA 38:6	0	0	0	0	0	0	0	0
PA 38:5	0	0.01	0	0	0	0	0	0
PA 38:4	0.03	0.02	0	0.01	0.02	0.02	0.01	0.01
PA 38:3	0.08	0.05	0.01	0.02	0.08	0.03	0.02	0.03
PC O-30:2	0.02	0.02	0.02	0.01	0.04	0.02	0.01	0.01
PC O-30:1	0.22	0.15	0.1	0.11	0.25	0.15	0.08	0.12
PC O-30:0	0.78	0.47	0.27	0.35	0.84	0.53	0.27	0.43
PC 30:2	0.02	0.05	0.03	0.01	0.08	0.03	0	0.02
PC 30:1	0.54	0.69	0.34	0.24	0.84	0.72	0.06	0.36
PC 30:0	2.14	1.7	0.84	1.34	1.72	1.29	0.59	1.27
PC O-32:2	0.37	0.23	0.15	0.22	0.51	0.25	0.15	0.28
PC O-32:1	4.07	2.77	1.77	2.26	6.93	3.86	2	3.46
PC O-32:0	3.56	1.9	1.43	1.42	4.35	2.77	1.07	1.88
PC 32:3	0.05	0.02	0.01	0.01	0.04	0.02	0.01	0.01
PC 32:2	0.96	0.82	0.53	0.4	1.76	0.87	0.31	0.65
PC 32:1	9.94	8.86	4.83	5.92	12.76	8.18	2.27	6.74
PC 32:0	5.48	3.54	2.33	3.27	4.58	3.2	2.01	3.11
PC O-34:3	0.24	0.16	0.11	0.16	0.31	0.15	0.08	0.15
PC O-34:2	4.01	2.85	1.97	2.21	5.8	2.99	1.49	2.49
PC O-34:1	20.05	14.18	8.73	9.27	25.4	15.26	6.37	11.13
PC O-34:0	1.75	1.11	0.74	0.61	1.75	1.42	0.44	0.75
PC 34:3	0.35	0.28	0.19	0.11	0.59	0.26	0.09	0.17
PC 34:2	12.98	11.3	7.63	5.7	19.53	10.49	2.52	7.02
PC 34:1	38.75	35.31	19.16	22.1	40.78	30.12	7.03	23.34
PC 34:0	1.13	0.74	0.4	0.61	0.68	0.6	0.42	0.63
PC O-36:6	0.13	0.11	0.06	0.05	0.12	0.09	0.03	0.07
PC O-36:5	0.08	0.06	0.05	0.05	0.09	0.06	0.04	0.04
PC O-36:4	0.24	0.16	0.12	0.13	0.31	0.17	0.1	0.14
PC O-36:3	1.36	0.86	0.59	0.55	1.6	0.72	0.34	0.56
PC O-36:2	9.83	7.47	4.76	3.69	12.24	6.9	2.45	3.95
PC O-36:1	4.35	3.46	2	1.65	4.53	3.19	1.05	1.67
PC O-36:0	0.41	0.37	0.17	0.14	0.41	0.28	0.08	0.16
PC 36:6	0.02	0.02	0.01	0.01	0.03	0.01	0.01	0.01
PC 36:5	0.06	0.05	0.03	0.02	0.07	0.04	0.02	0.02
PC 36:4	0.27	0.18	0.12	0.08	0.34	0.17	0.06	0.1
PC 36:3	2.18	1.41	1.07	0.7	2.88	1.34	0.29	0.77
PC 36:2	47.32	39.06	27.05	18	54.42	31.64	5.24	17.43
PC 36:1	11.96	9.25	6.04	4.32	11.63	7.12	1.56	3.74
PC 36:0	0.24	0.18	0.12	0.15	0.21	0.2	0.06	0.12
PC O-38:6	0.16	0.14	0.09	0.09	0.19	0.13	0.07	0.08
PC O-38:5	0.43	0.29	0.21	0.16	0.35	0.21	0.14	0.15
PC O-38:4	0.48	0.29	0.23	0.17	0.59	0.24	0.13	0.17
PC O-38:3	0.52	0.31	0.21	0.18	0.59	0.26	0.1	0.16
PC O-38:2	1.22	0.8	0.57	0.36	1.19	0.6	0.17	0.33
PC O-38:1	0.54	0.4	0.23	0.17	0.53	0.32	0.09	0.17
PC 38:7	0.08	0.07	0.03	0.03	0.09	0.06	0.01	0.02
PC 38:6	0.09	0.08	0.05	0.03	0.1	0.07	0.02	0.03
PC 38:5	0.17	0.15	0.1	0.06	0.21	0.13	0.04	0.07
PC 38:4	0.49	0.32	0.24	0.16	0.61	0.29	0.07	0.15
PC 38:3	1.13	0.67	0.48	0.3	1.14	0.51	0.1	0.3
PC 38:2	4.75	3.12	2.28	1.23	4.64	2.5	0.31	1.16
PC 38:1	0.61	0.4	0.24	0.18	0.47	0.3	0.08	0.14
PC 38:0	0.12	0.12	0.07	0.06	0.16	0.12	0.05	0.09
PC O-40:1	0.16	0.02	0.05	0	0.07	0.02	0	0
PC 40:7	0.15	0.11	0.08	0.02	0.13	0.12	0.02	0.05
PC 40:6	0.07	0.08	0.04	0.02	0.08	0.08	0.01	0.02
PC 40:5	0.04	0.04	0.02	0.02	0.04	0.04	0.01	0.02
PC 40:4	0.09	0.05	0.04	0.03	0.08	0.03	0.01	0.02
PE 32:2	0.23	0.17	0.11	0.11	0.44	0.24	0.04	0.19
PE 32:1	1.16	0.76	0.49	0.71	1.36	0.86	0.33	1.04
PE O-34:3	0.35	0.22	0.16	0.17	0.43	0.19	0.13	0.24
PE O-34:2	2.54	1.27	1.04	0.71	2.5	1.13	0.66	0.8
PE O-34:1	4.73	2.31	2.18	0.96	5.89	2.94	1.37	1.21
PE 34:2	4.33	3.14	2.13	1.96	7.11	3.68	0.58	3.02
PE 34:1	7.49	4.86	2.88	3.48	8.34	4.62	2.71	4.46
PE O-36:6	0.04	0.03	0.03	0.03	0.06	0.02	0.02	0.04
PE O-36:5	0.26	0.14	0.12	0.13	0.28	0.11	0.09	0.12
PE O-36:4	0.73	0.32	0.27	0.25	0.72	0.32	0.18	0.26
PE O-36:3	2.59	1.27	0.93	0.72	2.33	0.99	0.51	0.7
PE O-36:2	6.28	2.75	2.6	1.22	6.43	2.46	1.05	1.15
PE O-36:1	3.48	2.13	1.59	0.71	3.26	1.78	0.88	0.78
PE 36:5	0.11	0.07	0.05	0.04	0.14	0.08	0.02	0.05
PE 36:4	0.37	0.25	0.17	0.19	0.59	0.31	0.08	0.31
PE 36:3	1.28	0.81	0.6	0.38	1.92	0.9	0.16	0.63
PE 36:2	21.38	13.2	8.75	6.01	23.28	13.82	1.88	8.5
PE 36:1	8	4.97	3.11	2.74	7.31	4.09	2.33	3.16
PE 36:0	0.13	0.15	0.1	0.1	0.21	0.07	0.04	0.15
PE O-38:6	0.4	0.3	0.21	0.2	0.56	0.28	0.18	0.25
PE O-38:5	0.93	0.47	0.42	0.27	0.94	0.45	0.23	0.26
PE O-38:4	1.08	0.45	0.36	0.17	1.01	0.38	0.18	0.19
PE O-38:3	1.03	0.43	0.36	0.23	0.95	0.31	0.15	0.17
PE O-38:2	1.41	0.55	0.46	0.23	1.1	0.37	0.16	0.26
PE O-38:1	0.72	0.42	0.29	0.15	0.56	0.27	0.13	0.11
PE O-38:0	0.06	0.05	0.04	0.04	0.08	0.04	0.01	0.03
PE 38:6	0.19	0.17	0.1	0.09	0.26	0.17	0.03	0.1
PE 38:5	0.77	0.56	0.41	0.34	1.08	0.62	0.1	0.44
PE 38:4	1.94	1.26	0.84	0.8	2.35	1.34	0.39	1.09
PE 38:3	1.53	0.76	0.47	0.33	1.49	0.63	0.22	0.4
PE 38:2	1.3	0.74	0.38	0.31	1.07	0.48	0.13	0.29
PE 38:1	0.31	0.19	0.1	0.09	0.25	0.13	0.08	0.1
PE 38:0	0.2	0.16	0.12	0.08	0.25	0.12	0.09	0.1
PE O-40:6	0.3	0.17	0.14	0.09	0.24	0.14	0.1	0.09
PE O-40:5	0.14	0.12	0.08	0.03	0.16	0.1	0.06	0.05
PE O-40:4	0.17	0.07	0.05	0.02	0.14	0.04	0.02	0.04
PE O-40:3	0.23	0.09	0.06	0.04	0.15	0.05	0.03	0.04
PE O-40:2	0.3	0.11	0.08	0.04	0.19	0.06	0.03	0.05
PE O-40:1	0.12	0.05	0.04	0.02	0.08	0.05	0.02	0.03
PE 40:7	0.2	0.16	0.11	0.06	0.26	0.15	0.02	0.1
PE 40:6	0.47	0.38	0.19	0.21	0.45	0.26	0.1	0.22
PE 40:5	0.29	0.21	0.12	0.1	0.27	0.17	0.07	0.14
PE 40:4	0.16	0.1	0.05	0.06	0.15	0.07	0.03	0.06
PE 40:3	0.16	0.07	0.05	0.06	0.12	0.05	0.02	0.04
PG 30:1	0.03	0	0.02	0.04	0.03	0.03	0.01	0.01
PG 30:0	0.03	0.13	0.12	0.01	0.03	0.04	0.03	0.02
PG O-32:1	0.01	0	0	0.08	0.02	0.01	0.01	0.01
PG O-32:0	0.01	0	0.01	0	0.02	0	0	0.01
PG 32:2	0	0	0	0	0.03	0.04	0.03	0.01
PG 32:1	0.12	0.14	0.08	0.09	0.42	0.27	0.14	0.21
PG 32:0	0.1	0.09	0.03	0.04	0.17	0.13	0.11	0.13
PG O-34:2	0.02	0.13	0.11	0.01	0.03	0.02	0.03	0.01
PG O-34:1	0.03	0.04	0.02	0.09	0.12	0.06	0.02	0.03
PG O-34:0	0.03	0.04	0.02	0.01	0.04	0.03	0.01	0.01
PG 34:3	0.01	0.02	0.02	0	0.02	0.01	0.01	0.01
PG 34:2	0.23	0.18	0.11	0.09	1	0.49	0.33	0.45
PG 34:1	1.72	1.26	0.83	0.66	4.35	2.43	1.28	2.22
PG 34:0	0.08	0.14	0.03	0.04	0.22	0.1	0.13	0.17
PG O-36:2	0.04	0.14	0.11	0.01	0.12	0.09	0.05	0.04
PG O-36:1	0.14	0.14	0.07	0.06	0.3	0.21	0.07	0.08
PG 36:4	0.02	0.02	0.01	0.01	0.03	0.01	0.01	0.01
PG 36:3	0.03	0.04	0.02	0.01	0.22	0.09	0.05	0.06
PG 36:2	1.19	1.1	0.51	0.34	5.92	2.96	1.62	2.1
PG 36:1	1.64	1.14	0.5	0.58	6.51	3.05	1.92	2.42
PG 38:6	0	0.01	0.01	0	0.01	0	0.01	0
PG 38:5	0.01	0.04	0.03	0.01	0.06	0.03	0.03	0.01
PG 38:4	0.02	0.05	0.03	0.01	0.21	0.08	0.05	0.06
PG 38:3	0.09	0.06	0.04	0.01	0.51	0.15	0.08	0.09
PG 38:2	0.1	0.09	0.05	0.02	0.48	0.18	0.08	0.1
PI 32:1	0.16	0	0	0.03	0.05	0.06	0	0.03
PI 32:0	0.06	0.01	0.03	0.01	0.03	0.01	0	0.01
PI 34:2	0.29	0.21	0.13	0.13	0.38	0.22	0.09	0.21
PI 34:1	0.7	0.66	0.47	0.32	0.49	0.38	0.2	0.3
PI 34:0	0.1	0.07	0.05	0.03	0.06	0.05	0.02	0.03
PI O-36:3	0.06	0.04	0.03	0.01	0.05	0.03	0.01	0.01
PI O-36:2	0.27	0.2	0.11	0.09	0.28	0.18	0.05	0.07
PI O-36:1	0.21	0.16	0.12	0.06	0.14	0.14	0.04	0.05
PI 36:4	0.11	0.06	0.03	0.04	0.09	0.05	0.03	0.04
PI 36:3	0.67	0.38	0.21	0.28	0.65	0.3	0.11	0.25
PI 36:2	4.21	3.66	1.64	1.73	3.96	2.66	0.94	1.86
PI 36:1	3.62	3.05	1.85	1.54	3.19	2.35	0.91	1.65
PI O-38:3	0.41	0.22	0.11	0.14	0.35	0.18	0.06	0.08
PI O-38:2	0.42	0.28	0.2	0.12	0.35	0.19	0.04	0.09
PI 38:5	0.3	0.29	0.16	0.12	0.41	0.28	0.12	0.16
PI 38:4	2.79	2.11	1.17	1.13	2.76	1.7	0.8	1.1
PI 38:3	10.95	5.14	3.57	2.67	8.05	3.34	1.24	2.18
PI 38:2	4.9	2.7	1.79	1.18	3.64	1.78	0.55	1
PI O-40:4	0.07	0.03	0.03	0.02	0.06	0.03	0.01	0.01
PI O-40:3	0.15	0.08	0.07	0.04	0.14	0.05	0.02	0.03
PI 40:6	0.11	0.11	0.06	0.04	0.09	0.08	0.05	0.07
PI 40:5	0.17	0.16	0.1	0.06	0.17	0.13	0.07	0.08
PI 40:4	0.27	0.16	0.07	0.08	0.22	0.12	0.06	0.09
PI 40:3	0.33	0.19	0.12	0.08	0.24	0.13	0.05	0.06
PI 40:2	0.24	0.13	0.12	0.07	0.15	0.1	0.04	0.05
PS 32:3	0.02	0.01	0	0	0	0	0	0.01
PS 32:2	0	0	0	0	0	0	0	0
PS 32:1	0.19	0.13	0.09	0.2	0.29	0.22	0.19	0.4
PS O-34:2	0.05	0.01	0.01	0.02	0.03	0.01	0.01	0.01
PS O-34:1	0.2	0.15	0.11	0.09	0.29	0.16	0.09	0.2
PS 34:2	0.47	0.35	0.26	0.29	0.8	0.47	0.17	0.44
PS 34:1	3.1	2.17	1.3	1.84	3.34	2.41	1.79	2.89
PS 34:0	0.02	0.02	0	0.05	0	0	0	0
PS O-36:2	0.16	0.13	0.08	0.1	0.21	0.11	0.05	0.08
PS O-36:1	0	0	0	0	0	0	0	0
PS 36:4	0.05	0.04	0.01	0.01	0.03	0.02	0.01	0.02
PS 36:3	0.2	0.12	0.09	0.09	0.24	0.13	0.05	0.1
PS 36:2	4.34	3.17	1.94	1.67	4.86	2.88	0.98	2.14
PS 36:1	12	7.53	4.61	4	9.86	5.61	2.98	4.13
PS 36:0	0	0	0	0.01	0	0	0	0
PS O-38:3	0.05	0.02	0.01	0.01	0.04	0.01	0.01	0.01
PS O-38:2	0.09	0.05	0.04	0.03	0.08	0.03	0.01	0.02
PS O-38:1	0.1	0.09	0.05	0.03	0.09	0.05	0.02	0.03
PS 38:7	0.03	0	0	0.01	0.01	0.01	0	0.01
PS 38:6	0.02	0.02	0	0.01	0.01	0.01	0.01	0
PS 38:5	0.04	0.05	0.02	0.02	0.06	0.03	0.02	0.02
PS 38:4	0.14	0.13	0.06	0.03	0.18	0.12	0.05	0.07
PS 38:3	0.44	0.24	0.16	0.13	0.39	0.19	0.11	0.13
PS 38:2	0.9	0.52	0.35	0.24	0.67	0.31	0.13	0.21
PS 38:1	0.52	0.35	0.2	0.14	0.35	0.2	0.09	0.13
PS 38:0	0	0	0	0	0	0	0	0
PS O-40:2	0.03	0.02	0.02	0.02	0.03	0.01	0	0.01
PS O-40:1	0.02	0.01	0.01	0.03	0.01	0.02	0	0.01
PS O-40:0	0.02	0.03	0.03	0.02	0.04	0.03	0.01	0.02
PS 40:6	0.24	0.19	0.11	0.07	0.22	0.14	0.07	0.1
PS 40:5	0.25	0.19	0.1	0.12	0.23	0.12	0.09	0.11
PS 40:4	0.13	0.08	0.04	0.05	0.09	0.06	0.04	0.05
PS 40:3	0.15	0.08	0.04	0.04	0.11	0.04	0.04	0.04
PS 40:1	0.53	0.42	0.15	0.11	0.49	0.27	0.12	0.11
PS O-42:3	0.02	0.01	0	0	0	0.01	0	0
PS O-42:2	0.03	0.02	0.01	0.01	0.03	0.02	0.01	0.01
PS O-42:1	0.02	0.03	0.01	0.01	0.03	0.01	0.01	0.01
PS O-42:0	0.01	0.01	0	0.02	0.02	0.01	0	0.01
PS 42:6	0	0	0	0	0	0	0	0
PS 42:5	0	0.01	0.01	0.02	0.01	0	0	0
PS 42:4	0.02	0.01	0	0.01	0	0.01	0	0.01
PS 42:2	0.56	0.3	0.14	0.13	0.37	0.16	0.08	0.11
PS 42:1	0.59	0.4	0.21	0.17	0.44	0.27	0.12	0.19
SM 34:2;2	2.4	1.25	1.02	1.02	3.13	1.34	0.75	1.05
SM 34:1;2	29.34	16.27	11.26	13.36	30.83	15.2	9.36	14.8
SM 34:0;2	3.4	2	1.01	1.13	1.33	0.98	0.65	1.05
SM 36:2;2	0.09	0.05	0.04	0.02	0.08	0.05	0.03	0.03
SM 36:1;2	0.26	0.19	0.11	0.14	0.29	0.19	0.15	0.14
SM 36:0;2	0	0	0	0	0	0	0	0
SM 38:2;2	0.01	0.02	0.02	0.03	0.02	0.02	0	0.02
SM 38:1;2	0	0	0	0	0	0	0.02	0
SM 38:0;2	0	0	0	0	0	0	0	0
SM 40:2;2	0	0.06	0.01	0.04	0.06	0.07	0.07	0.07
SM 40:1;2	0	0	0	0	0	0	0.25	0
SM 40:0;2	0	0	0	0	0	0.17	0	0
SM 42:3;2	0.39	0.21	0.14	0.11	0.6	0.26	0.2	0.19
SM 42:2;2	3.05	1.53	1.04	1.13	3.75	1.92	1.38	1.6
SM 42:1;2	0.6	0.47	0.3	0.3	1.41	0.99	0.73	0.87
SM 42:0;2	0	0.02	0	0.03	0.02	0.03	0.03	0.03
PE P-16:0/16:1	1.88	0.89	0.8	0.81	1.61	0.8	0.61	1.04
PE P-16:0/18:2	1.12	0.39	0.46	0.32	0.81	0.37	0.2	0.3
PE P-16:0/18:1	19.62	8.01	7.46	5.37	11.5	5.18	3.45	4.6
PE P-16:0/20:5	0.44	0.2	0.27	0.14	0.29	0.18	0.08	0.16
PE P-16:0/20:4	1.69	0.78	0.92	0.69	1.62	0.76	0.51	0.72
PE P-16:0/20:3	3.44	1.05	1.25	0.72	2.82	0.93	0.56	0.83
PE P-16:0/20:2	1.16	0.39	0.41	0.23	0.81	0.33	0.16	0.23
PE P-16:0/20:1	1.94	0.64	0.65	0.43	1.26	0.42	0.26	0.37
PE P-16:0/22:6	0.7	0.4	0.49	0.42	0.84	0.5	0.34	0.54
PE P-16:0/22:5	0.62	0.34	0.36	0.32	0.65	0.4	0.3	0.36
PE P-16:0/22:4	0.25	0.08	0.07	0.08	0.18	0.1	0.1	0.11
PE P-16:0/22:3	0.33	0.07	0.11	0.04	0.21	0.12	0.06	0.06
PE P-16:0/22:2	0.29	0.07	0.06	0.03	0.19	0.07	0.04	0.05
PE P-16:0/22:1	0.27	0.12	0.08	0.08	0.16	0.06	0.04	0.07
PE P-16:0/24:6	0.05	0.03	0.02	0.02	0.04	0.02	0.01	0.02
PE P-16:0/24:5	0.04	0.02	0.03	0.02	0.03	0.02	0.01	0.02
PE P-16:0/24:4	0.01	0	0.01	0.02	0.06	0.01	0	0.01
PE P-18:0/16:1	1.66	0.71	0.68	0.5	1.08	0.63	0.43	0.52
PE P-18:0/18:2	0.99	0.35	0.35	0.21	0.63	0.28	0.15	0.18
PE P-18:0/18:1	12.22	5.28	4.77	2.94	6.06	2.84	1.74	1.97
PE P-18:0/20:5	0.41	0.17	0.23	0.13	0.22	0.14	0.08	0.09
PE P-18:0/20:4	1.62	0.74	0.84	0.47	1.2	0.71	0.44	0.48
PE P-18:0/20:3	2.93	0.92	1.04	0.5	1.95	0.79	0.42	0.5
PE P-18:0/20:2	0.89	0.36	0.31	0.16	0.49	0.19	0.1	0.12
PE P-18:0/20:1	1.28	0.49	0.35	0.29	0.54	0.24	0.12	0.19
PE P-18:0/22:6	0.74	0.44	0.42	0.35	0.65	0.41	0.35	0.37
PE P-18:0/22:5	0.57	0.32	0.25	0.22	0.4	0.31	0.24	0.24
PE P-18:0/22:4	0.12	0.1	0.06	0.04	0.12	0.07	0.07	0.08
PE P-18:0/22:3	0.32	0.07	0.12	0.07	0.17	0.08	0.03	0.05
PE P-18:0/22:2	0.23	0.07	0.05	0.04	0.12	0.05	0.02	0.03
PE P-18:0/24:6	0.01	0.02	0.01	0.02	0.02	0.02	0.01	0.01
PE P-18:0/24:5	0.02	0	0	0.01	0.01	0	0	0.01
PE P-18:0/24:4	0.06	0.02	0.06	0.03	0.06	0.02	0.01	0.01
PE P-18:1/16:1	3.56	1.44	1.58	1.04	3.02	1.28	0.78	1.3
PE P-18:1/16:0	1.6	0.43	0.46	0.36	0.77	0.26	0.19	0.19
PE P-18:1/18:2	1.63	0.57	0.6	0.3	1.07	0.37	0.2	0.27
PE P-18:1/18:1	29.28	11.11	9.86	5.5	16.39	6.53	3.37	4.62
PE P-18:1/18:0	0.03	0.07	0.05	0.04	0	0	0	0.02
PE P-18:1/20:5	0.56	0.26	0.38	0.15	0.31	0.19	0.08	0.12
PE P-18:1/20:4	2.65	1.18	1.36	0.78	2.1	0.95	0.54	0.71
PE P-18:1/20:3	5.12	1.51	1.66	0.77	3.28	1.04	0.49	0.68
PE P-18:1/20:2	1.55	0.5	0.45	0.24	0.88	0.28	0.13	0.16
PE P-18:1/20:1	2.7	0.72	0.55	0.41	1.16	0.37	0.19	0.3
PE P-18:1/20:0	0.13	0.05	0.04	0.03	0.05	0.02	0.01	0.02
PE P-18:1/22:6	1.33	0.65	0.8	0.46	1.19	0.55	0.32	0.46
PE P-18:1/22:5	0.97	0.43	0.45	0.26	0.74	0.4	0.28	0.31
PE P-18:1/22:4	0.28	0.09	0.06	0.07	0.19	0.11	0.08	0.08
PE P-18:1/22:3	0.39	0.1	0.16	0.06	0.21	0.08	0.05	0.06
PE P-18:1/22:2	0.49	0.13	0.08	0.06	0.2	0.07	0.04	0.03
PE P-18:1/24:6	0.05	0.04	0.03	0.01	0.01	0.01	0.01	0.01
PE P-18:1/24:5	0.04	0.03	0.02	0.03	0.04	0.02	0.01	0.01
PE P-18:1/24:4	0.04	0.02	0.05	0.03	0.09	0	0.01	0.03
DAG 14:0_16:0	0.22	0.06	0.09	0.04	0.14	0.05	0.06	0.1
DAG 16:1_14:0	0.04	0.04	0.04	0	0.1	0	0.03	0.03
DAG 16:0_16:0	1.25	0.22	0.45	0.17	0.63	0.31	0.29	0.47
DAG 18:0_14:0	0.14	0.02	0.06	0.01	0.03	0.04	0.02	0.04
DAG 14:0_18:1	0.21	0.07	0.09	0.04	0.14	0.08	0.04	0.1
DAG 16:0_16:1	0.2	0.13	0.13	0.09	0.74	0.12	0.11	0.31
DAG 16:1_16:1	0.05	0.01	0	0.02	0.06	0.01	0.02	0.03
DAG 18:0_16:0	1.06	0.3	0.35	0.17	0.7	0.38	0.3	0.36
DAG 20:0_14:0	0.3	0	0.21	0	0.11	0	0.06	0.06
DAG 14:0_20:1	0.15	0.02	0	0	0	0	0.02	0.08
DAG 16:1_18:0	0.09	0.09	0.05	0	0.52	0.06	0.05	0.24
DAG 18:1_16:0	0.93	0.35	0.42	0.31	1.06	0.5	0.26	0.44
DAG 14:0_20:2	0.09	0.02	0	0	0.05	0.01	0.01	0.02
DAG 16:0_18:2	0	0	0	0	0	0	0	0
DAG 16:1_18:1	0.29	0.11	0	0.2	0.45	0	0.17	0.16
DAG 18:0_18:0	0.4	0.09	0.11	0.03	0.44	0.11	0.14	0.15
DAG 20:0_16:0	0	0	0	0	0	0	0	0
DAG 16:0_20:1	0.62	0	0.76	0	0.22	0	0.1	0.07
DAG 18:1_18:0	0.37	0.25	0.14	0.13	0.39	0.31	0.13	0.19
DAG 20:0_16:1	0	0	0	0	0	0	0	0
DAG 16:1_20:1	0.18	0.01	0	0	0.03	0	0.28	0.08
DAG 18:1_18:1	0.79	0.34	0.42	0.3	0.8	0.41	0.06	0.25
DAG 18:2_18:0	0	0	0	0.03	0	0	0	0.05
DAG 20:2_16:0	0.17	0.03	0.05	0.02	0.07	0.02	0.01	0.04
DAG 16:1_20:2	0.06	0.02	0	0	0.03	0.02	0.01	0.03
DAG 18:3_18:0	0.51	0.08	0	0	0.06	0	0	0.51
DAG 18:2_18:2	0	0	0	0	0	0	0	0
DAG 18:3_18:1	0	0	0	0	0	0	0	0
DAG 20:4_16:0	0	0.02	0	0.01	0	0.02	0	0.03
DAG 16:0_20:5	0.09	0	0	0	0.07	0	0.02	0.05
DAG 16:1_20:4	0.03	0.01	0	0	0	0	0.01	0.02
DAG 18:3_18:2	0	0	0	0	0	0	0	0
DAG 18:1_20:0	0	0	0	0	0	0	0	0
DAG 20:1_18:0	0.16	0	0	0	0.06	0	0.03	0.04
DAG 20:0_18:2	0	0	0	0	0	0	0	0
DAG 20:1_18:1	0.19	0.1	0.09	0.07	0.19	0.1	0.03	0.11
DAG 20:2_18:0	0.17	0.04	0.01	0.02	0.06	0.04	0.01	0.03
DAG 18:2_20:1	0.06	0	0	0	0.02	0.01	0	0.04
DAG 18:3_20:0	0	0	0	0	0	0	0	0
DAG 20:2_18:1	0.08	0.04	0.03	0.04	0.07	0.03	0	0.04
DAG 18:3_20:1	0	0	0	0	0	0	0	0
DAG 20:4_18:0	0.05	0.04	0.01	0.03	0	0.04	0	0.05
DAG 18:0_20:5	0.07	0	0	0	0	0	0	0
DAG 18:1_20:4	0.04	0.03	0	0	0.02	0	0	0
DAG 16:0_22:6	0.1	0.01	0.05	0	0.04	0	0.01	0.03
DAG 18:2_20:4	0	0	0	0	0.02	0	0	0.03
DAG 20:0_20:0	0	0	0	0	0	0	0	0
DAG 20:0_20:1	0	0	0	0	0	0	0	0
DAG 20:0_20:2	0	0	0	0	0	0	0	0
DAG 20:1_20:1	0.05	0.01	0	0	0.01	0.01	0	0.07
DAG 20:2_20:1	0.03	0	0	0	0.01	0	0	0.04
DAG 20:0_20:4	0	0	0	0	0	0	0	0
DAG 20:2_20:2	0.03	0	0	0	0	0	0	0.01
DAG 20:1_20:4	0	0	0.03	0	0.04	0	0	0
DAG 20:5_20:0	0	0	0	0	0	0	0.06	0
DAG 20:2_20:4	0	0	0	0	0	0	0	0
DAG 20:5_20:1	0.09	0	0	0	0.03	0	0	0
DAG 22:6_18:0	0.04	0	0	0	0	0	0.01	0.02
TAG 44:0	0.21	0	0.24	0	0	0	0.03	0.18
TAG 44:1	0.05	0	0.05	0	0	0	0	0.03
TAG 45:0	0	0	0.13	0	0	0	0.03	0.08
TAG 46:0	0.43	0.19	0.27	0	0.24	0.13	0.08	0.22
TAG 46:1	0.03	0.01	0.03	0.01	0.04	0.02	0.06	0.02
TAG 46:2	0.03	0.01	0.02	0.01	0.04	0.01	0	0.02
TAG 47:0	0.32	0.1	0.39	0	0.26	0.16	0.12	0.18
TAG 47:1	0.18	0.02	0.04	0.01	0.39	0.03	0.12	0.13
TAG 48:0	0.73	0.09	0.46	0	0.33	0.18	0.15	0.26
TAG 48:1	0.77	0.34	0.3	0.15	0.92	0.43	0.26	0.33
TAG 48:2	0.17	0.06	0.06	0.07	0.26	0.08	0.06	0.09
TAG 48:3	0.01	0.01	0.01	0.02	0.02	0	0.01	0.02
TAG 49:0	0.34	0.12	0.22	0	0.26	0.18	0.11	0.16
TAG 49:1	1.04	0.41	0.41	0.22	1.3	0.53	0.36	0.42
TAG 49:2	0.46	0.14	0.17	0.11	0.67	0.19	0.13	0.19
TAG 50:0	0.7	0.25	0.36	0.18	0.51	0.3	0.16	0.27
TAG 50:1	1.65	0.74	0.59	0.28	1.85	0.84	0.48	0.53
TAG 50:2	1.33	0.51	0.45	0.2	1.86	0.54	0.44	0.41
TAG 50:3	0.25	0.06	0.07	0.06	0.33	0.11	0.07	0.12
TAG 51:0	0.24	0.04	0.05	0	0.06	0.05	0.07	0.03
TAG 51:1	0.92	0.39	0.36	0.1	0.83	0.43	0.29	0.27
TAG 51:2	2.06	0.77	0.8	0.34	2.28	0.72	0.46	0.53
TAG 51:3	0.36	0.12	0.11	0.08	0.48	0.1	0.09	0.12
TAG 52:0	0.47	0.07	0.21	0.06	0.31	0.16	0.1	0.17
TAG 52:1	1.27	0.78	0.51	0.34	1.15	0.63	0.37	0.43
TAG 52:2	3.57	1.59	1.21	0.67	4.41	1.45	0.86	0.9
TAG 52:3	1.14	0.42	0.35	0.24	1.59	0.38	0.31	0.29
TAG 52:4	0.06	0.01	0.02	0.02	0.03	0.01	0.03	0.01
TAG 52:5	0.07	0.01	0.07	0.01	0.01	0.01	0.04	0.04
TAG 53:0	0.06	0	0	0	0	0	0.02	0
TAG 53:1	0.13	0.06	0.05	0	0.08	0.06	0.04	0.04
TAG 53:2	0.57	0.29	0.24	0.11	0.57	0.21	0.17	0.14
TAG 53:3	0.77	0.28	0.27	0.14	0.7	0.2	0.16	0.2
TAG 54:0	0.16	0.02	0.03	0.04	0.1	0.03	0.03	0.05
TAG 54:1	0.2	0.14	0.05	0.06	0.13	0.08	0.05	0.06
TAG 54:2	0.84	0.37	0.25	0.14	0.85	0.25	0.17	0.15
TAG 54:3	3.31	1.35	1.11	0.53	3.93	0.82	0.5	0.53
TAG 54:4	0.33	0.07	0.08	0.06	0.32	0.06	0.05	0.05
TAG 54:5	0.24	0.05	0.1	0.09	0.14	0.06	0.05	0.07
TAG 54:6	0.07	0	0.01	0.01	0.01	0	0.02	0.01
TAG 55:1	0.04	0	0	0	0	0	0.01	0
TAG 55:2	0.16	0.08	0.04	0	0.14	0.05	0.04	0.04
TAG 55:3	0.16	0.06	0.06	0.04	0.13	0.04	0.02	0.03
TAG 56:0	0	0	0	0	0	0	0	0
TAG 56:1	0	0	0.01	0.01	0	0	0.01	0.02
TAG 56:2	0.35	0.16	0.09	0	0.27	0.11	0.06	0.07
TAG 56:3	0.8	0.36	0.3	0.16	0.81	0.18	0.09	0.12
TAG 56:4	0.23	0.06	0.05	0.01	0.22	0.01	0.03	0.01
TAG 56:5	0	0	0	0	0	0	0	0
TAG 56:6	0.03	0	0	0	0	0	0	0.01
TAG 56:7	0.03	0	0.02	0	0	0.01	0	0.01
TAG 58:1	0	0	0	0.04	0	0.03	0.01	0.04
TAG 58:2	0	0	0	0	0	0	0	0.03
TAG 58:3	0.16	0.07	0.08	0	0.14	0	0.01	0.02
TAG 58:4	0.02	0.02	0.02	0	0	0	0.01	0.01
TAG 58:5	0.01	0	0	0.01	0.01	0	0	0.01
TAG 58:6	0	0	0	0	0	0	0	0.01
TAG 58:7	0.02	0.01	0	0	0	0	0	0
TAG 58:8	0.03	0.02	0	0	0.02	0.01	0.01	0.05
TAG 58:9	0	0	0	0	0	0	0	0
TAG 59:3	0	0	0	0	0	0	0	0
TAG 59:4	0	0	0	0	0	0	0	0
TAG 60:0	0	0	0.02	0.02	0	0	0	0
TAG 60:1	0	0	0	0	0	0	0	0
TAG 60:2	0	0	0	0	0	0	0	0
TAG 60:3	0	0	0	0	0	0	0	0
TAG 60:4	0	0	0	0	0	0	0	0
TAG 60:5	0	0	0	0.02	0	0	0.01	0.02
TAG 60:7	0	0	0	0	0	0	0	0
