## Supplemental Table 4 for "The glycolipid GlcCer is recruited into the viral envelope to promote phenuivirus binding to host cells"

### Sheet: Sup Tab 4_SFV-inf-BHK (Fig7)
Values in [µM]
Lipid	BHK cell lysate mock (SFV) 1	BHK cell lysate mock (SFV) 2	BHK cell lysate mock (SFV) 3	BHK cell lysate SFV-infected 1	BHK cell lysate SFV-infected 2	BHK cell lysate SFV-infected 3	BHK cell lysate SFV-infected 4
CE 14:1	0	0	0	0.01	0	0	0
CE 14:0	0	0	0	0	0	0	0
CE 15:0	0	0	0	0	0	0	0
CE 16:2	0	0	0	0	0	0	0
CE 16:1	0.03	0.03	0.02	0.05	0.03	0.04	0.01
CE 16:0	0.02	0.02	0.02	0.02	0.02	0.03	0.01
CE 17:1	0.01	0.02	0.01	0.01	0.01	0.03	0
CE 17:0	0	0	0	0	0	0	0
CE 18:3	0	0	0	0	0	0.01	0
CE 18:2	0.01	0.01	0.01	0.01	0.01	0.03	0.01
CE 18:1	0.1	0.24	0.08	0.17	0.1	0.26	0.06
CE 18:0	0	0	0	0	0	0	0
CE 19:1	0	0.01	0	0	0	0.01	0
CE 20:4	0	0.01	0	0.01	0.01	0.01	0.01
CE 20:3	0	0.01	0	0.01	0.01	0.01	0
CE 20:2	0	0	0	0	0	0.01	0
CE 20:1	0	0.01	0	0.01	0	0.03	0
CE 22:6	0.01	0	0	0	0.01	0.01	0
CE 22:5	0	0	0	0	0	0	0
Cer 34:1;2	0.32	0.71	0.25	0.4	0.29	0.98	0.22
Cer 36:1;2	0	0.01	0	0.01	0	0.01	0.01
Cer 38:1;2	0.01	0.01	0.01	0.01	0.01	0.02	0
Cer 40:2;2	0	0	0	0.01	0	0.01	0
Cer 40:1;2	0.02	0.03	0.03	0.05	0.04	0.08	0.03
Cer 40:2;3	0	0	0	0	0	0.01	0
Cer 42:2;2	0.08	0.1	0.06	0.1	0.08	0.12	0.04
Cer 42:1;2	0.1	0.15	0.1	0.15	0.15	0.29	0.12
Chol	20.3	36.4	12.56	27.17	18.07	50.89	11.29
Hex2Cer 34:1;2	0.28	0.34	0.12	0.21	0.28	0.59	0.12
Hex2Cer 36:1;2	0.01	0.01	0	0	0	0.01	0
Hex2Cer 36:1;3	0.01	0.01	0	0	0	0.01	0
Hex2Cer 38:1;2	0.01	0.01	0	0.01	0.01	0.01	0
Hex2Cer 38:2;3	0	0.01	0	0	0	0.01	0
Hex2Cer 40:1;2	0.03	0.03	0.02	0.03	0.04	0.04	0.02
Hex2Cer 40:2;3	0.01	0.01	0	0.01	0.01	0.01	0
Hex2Cer 40:1;3	0.01	0.02	0	0.01	0	0.01	0
Hex2Cer 42:2;2	0.09	0.05	0.04	0.06	0.09	0.13	0.04
Hex2Cer 42:1;2	0.05	0.04	0.03	0.05	0.08	0.11	0.03
Hex2Cer 42:2;3	0	0	0	0	0	0.01	0
Hex2Cer 42:1;3	0.01	0.01	0	0.01	0	0.01	0
HexCer 34:1;2	0.52	1.04	0.26	0.79	0.49	1.74	0.27
HexCer 36:1;2	0.01	0.02	0.01	0.01	0.01	0.03	0.01
HexCer 38:1;2	0.01	0.02	0.01	0.01	0.01	0.02	0.01
HexCer 38:2;3	0	0	0	0	0	0.01	0
HexCer 40:2;2	0	0.01	0	0.01	0.01	0.01	0
HexCer 40:1;2	0.07	0.1	0.05	0.11	0.09	0.18	0.05
HexCer 40:3;3	0	0	0	0	0	0	0
HexCer 40:2;3	0	0.01	0	0.01	0.01	0.02	0
HexCer 40:1;3	0	0	0	0	0	0	0
HexCer 42:3;2	0	0	0	0	0	0	0
HexCer 42:2;2	0.1	0.13	0.05	0.16	0.09	0.19	0.05
HexCer 42:1;2	0.14	0.2	0.11	0.22	0.19	0.3	0.1
HexCer 42:3;3	0	0	0	0	0	0.01	0
HexCer 42:2;3	0	0	0	0.01	0	0.01	0
HexCer 42:1;3	0	0	0	0	0	0.01	0
LPC 14:1	0.01	0	0	0.01	0	0.01	0
LPC 14:0	0.01	0.03	0	0	0	0	0
LPC 16:1	0.2	1.07	0.04	0.08	0.08	0.32	0.06
LPC 16:0	0.39	1	0.11	0.21	0.2	0.57	0.14
LPC 18:3	0	0	0	0	0	0	0
LPC 18:2	0.04	0.14	0.01	0.02	0.02	0.05	0.01
LPC 18:1	1.22	4.78	0.19	0.47	0.48	1.6	0.28
LPC 18:0	0.14	0.16	0.07	0.1	0.09	0.24	0.08
LPC 20:6	0.01	0	0	0.01	0	0.01	0
LPC 20:5	0	0	0	0.01	0	0.01	0
LPC 20:4	0.03	0.04	0.01	0.02	0.02	0.03	0.01
LPC 20:3	0.03	0.05	0.01	0.02	0.02	0.04	0.01
LPC 20:2	0.03	0.04	0.01	0.02	0.01	0.03	0.01
LPC 20:1	0.18	0.24	0.05	0.15	0.09	0.21	0.05
LPC 20:0	0.01	0	0	0	0	0	0
LPC 22:6	0.02	0.03	0.01	0.01	0.01	0.02	0.01
LPC 22:5	0.03	0.03	0.01	0.01	0.02	0.03	0.01
LPC 22:4	0.02	0.02	0.01	0.02	0.02	0.03	0.01
LPC 22:3	0.03	0.02	0.01	0.03	0.01	0.03	0.01
LPC 22:2	0.01	0.01	0	0.01	0.01	0.02	0
LPC 22:1	0.01	0.02	0.01	0.02	0.01	0.02	0
PA 32:2	0.01	0.01	0.01	0.01	0.01	0.02	0.01
PA 32:1	0.03	0.05	0.03	0.06	0.06	0.1	0.04
PA 32:0	0.04	0.07	0.1	0.08	0.1	0.22	0.18
PA O-34:2	0.01	0.01	0	0.01	0.01	0.02	0
PA O-34:1	0.01	0.02	0.01	0.04	0.02	0.05	0.01
PA 34:3	0	0	0	0	0	0	0
PA 34:2	0.02	0.03	0.02	0.06	0.04	0.04	0.02
PA 34:1	0.15	0.24	0.13	0.3	0.22	0.46	0.17
PA O-36:2	0.01	0.02	0.01	0.03	0.02	0.03	0.01
PA O-36:1	0.01	0.03	0.01	0.03	0.02	0.04	0.01
PA 36:4	0	0	0	0	0	0	0
PA 36:3	0.01	0.01	0.01	0.02	0.01	0.03	0.01
PA 36:2	0.12	0.16	0.07	0.27	0.15	0.23	0.07
PA 36:1	0.12	0.23	0.09	0.28	0.16	0.43	0.1
PA 38:6	0	0	0	0	0	0	0
PA 38:5	0	0	0	0	0	0.01	0
PA 38:4	0.01	0.01	0	0.01	0.01	0.02	0.01
PA 38:3	0.01	0.01	0	0.02	0.01	0.03	0.01
PC O-30:2	0.01	0.01	0	0.01	0.01	0.02	0
PC O-30:1	0.05	0.09	0.03	0.06	0.04	0.14	0.03
PC O-30:0	0.12	0.3	0.07	0.19	0.13	0.47	0.07
PC 30:2	0.01	0.02	0.01	0.02	0.01	0.04	0.01
PC 30:1	0.26	0.31	0.16	0.27	0.25	0.62	0.16
PC 30:0	0.83	1.4	0.55	1.01	0.94	2.85	0.68
PC O-32:2	0.07	0.16	0.04	0.11	0.07	0.24	0.04
PC O-32:1	0.59	1.63	0.32	1.02	0.6	2.44	0.29
PC O-32:0	0.39	1.06	0.23	0.93	0.48	2.1	0.26
PC 32:3	0.02	0.01	0.01	0.02	0.02	0.03	0.01
PC 32:2	0.49	0.58	0.29	0.65	0.52	1.21	0.27
PC 32:1	4.99	7.28	3.11	6.16	5.16	13.68	3.06
PC 32:0	1.63	2.9	1.1	3.17	2.23	7.64	1.76
PC O-34:3	0.04	0.09	0.03	0.07	0.04	0.17	0.03
PC O-34:2	0.53	1.23	0.29	0.94	0.52	1.93	0.29
PC O-34:1	2.28	5.88	1.15	4.29	2.32	8.65	1.12
PC O-34:0	0.18	0.45	0.1	0.41	0.22	0.83	0.13
PC 34:3	0.11	0.17	0.08	0.18	0.14	0.35	0.07
PC 34:2	4.68	6.38	2.72	6.49	4.72	11.8	2.27
PC 34:1	14.97	23.61	8.85	18.91	15.05	39.76	8.21
PC 34:0	0.27	0.54	0.22	0.65	0.47	1.63	0.39
PC O-36:6	0.04	0.07	0.03	0.06	0.04	0.11	0.02
PC O-36:5	0.02	0.05	0.02	0.03	0.03	0.08	0.02
PC O-36:4	0.06	0.13	0.04	0.08	0.06	0.21	0.04
PC O-36:3	0.14	0.36	0.09	0.28	0.16	0.62	0.09
PC O-36:2	0.93	2.06	0.52	1.76	0.98	3.16	0.49
PC O-36:1	0.54	1.11	0.31	0.86	0.57	1.74	0.29
PC O-36:0	0.08	0.11	0.04	0.12	0.08	0.23	0.04
PC 36:6	0	0	0	0	0	0	0
PC 36:5	0.03	0.04	0.02	0.04	0.04	0.09	0.03
PC 36:4	0.13	0.14	0.09	0.13	0.16	0.35	0.11
PC 36:3	0.53	0.77	0.34	0.8	0.57	1.49	0.31
PC 36:2	10.2	14.87	5.77	14.57	10.32	24.77	4.98
PC 36:1	2.82	3.78	1.74	3.19	2.86	6.41	1.64
PC 36:0	0.04	0.1	0.03	0.1	0.07	0.19	0.04
PC O-38:6	0.05	0.09	0.04	0.06	0.06	0.16	0.03
PC O-38:5	0.09	0.16	0.06	0.11	0.1	0.26	0.06
PC O-38:4	0.06	0.12	0.04	0.1	0.06	0.18	0.04
PC O-38:3	0.06	0.1	0.03	0.09	0.06	0.17	0.03
PC O-38:2	0.16	0.25	0.1	0.26	0.17	0.43	0.09
PC O-38:1	0.07	0.11	0.04	0.12	0.08	0.19	0.04
PC 38:7	0.02	0.03	0.01	0.03	0.02	0.06	0.01
PC 38:6	0.07	0.07	0.05	0.07	0.09	0.19	0.06
PC 38:5	0.14	0.12	0.09	0.13	0.16	0.3	0.1
PC 38:4	0.16	0.17	0.11	0.19	0.19	0.39	0.12
PC 38:3	0.2	0.25	0.12	0.3	0.22	0.5	0.12
PC 38:2	0.67	0.89	0.38	1.01	0.69	1.4	0.34
PC 38:1	0.12	0.16	0.08	0.16	0.14	0.24	0.08
PC 38:0	0.03	0.07	0.03	0.05	0.04	0.11	0.02
PC O-40:1	0	0	0	0.01	0.01	0.01	0
PC 40:7	0.07	0.07	0.04	0.08	0.08	0.14	0.05
PC 40:6	0.06	0.05	0.04	0.06	0.07	0.14	0.05
PC 40:5	0.04	0.03	0.03	0.04	0.05	0.08	0.03
PC 40:4	0.03	0.03	0.02	0.03	0.03	0.05	0.02
PE 32:2	0.09	0.1	0.06	0.12	0.1	0.19	0.06
PE 32:1	0.52	0.59	0.34	0.54	0.44	0.91	0.32
PE O-34:3	0.06	0.11	0.04	0.11	0.05	0.18	0.04
PE O-34:2	0.38	0.56	0.25	0.55	0.34	0.82	0.22
PE O-34:1	0.97	1.36	0.69	1.23	0.8	1.74	0.49
PE 34:2	1.42	1.62	0.84	2	1.42	2.95	0.81
PE 34:1	2.79	2.96	1.86	3.11	2.65	4.5	1.8
PE O-36:6	0.03	0.04	0.02	0.04	0.03	0.07	0.02
PE O-36:5	0.12	0.16	0.09	0.13	0.1	0.25	0.09
PE O-36:4	0.2	0.28	0.15	0.2	0.15	0.37	0.12
PE O-36:3	0.29	0.46	0.19	0.43	0.24	0.66	0.18
PE O-36:2	0.61	0.94	0.39	1.05	0.58	1.26	0.32
PE O-36:1	0.53	0.86	0.38	0.76	0.51	1.09	0.3
PE 36:5	0.06	0.07	0.03	0.06	0.05	0.12	0.04
PE 36:4	0.27	0.27	0.17	0.26	0.25	0.47	0.17
PE 36:3	0.37	0.51	0.24	0.61	0.41	0.96	0.27
PE 36:2	5.05	5.37	3.15	7.26	5.5	9.37	3.03
PE 36:1	2.26	2.56	1.7	2.81	2.39	3.79	1.57
PE 36:0	0.1	0.08	0.06	0.11	0.09	0.21	0.07
PE O-38:6	0.25	0.29	0.2	0.25	0.21	0.42	0.18
PE O-38:5	0.25	0.36	0.2	0.29	0.23	0.46	0.18
PE O-38:4	0.19	0.3	0.14	0.21	0.16	0.36	0.11
PE O-38:3	0.09	0.15	0.06	0.17	0.08	0.19	0.05
PE O-38:2	0.12	0.16	0.07	0.2	0.13	0.2	0.07
PE O-38:1	0.08	0.13	0.05	0.13	0.09	0.16	0.04
PE O-38:0	0.03	0.03	0.02	0.04	0.03	0.07	0.02
PE 38:6	0.23	0.22	0.15	0.19	0.21	0.39	0.15
PE 38:5	0.45	0.47	0.32	0.53	0.5	0.92	0.32
PE 38:4	1.03	1.03	0.73	1.07	1.06	1.73	0.69
PE 38:3	0.33	0.4	0.22	0.55	0.35	0.66	0.21
PE 38:2	0.22	0.21	0.15	0.38	0.26	0.36	0.14
PE 38:1	0.09	0.09	0.08	0.12	0.11	0.17	0.07
PE 38:0	0.11	0.13	0.08	0.12	0.1	0.16	0.08
PE O-40:6	0.13	0.15	0.1	0.13	0.11	0.2	0.08
PE O-40:5	0.06	0.08	0.06	0.06	0.06	0.11	0.05
PE O-40:4	0.03	0.05	0.02	0.03	0.03	0.06	0.03
PE O-40:3	0.03	0.02	0.02	0.04	0.03	0.06	0.02
PE O-40:2	0.02	0.03	0.01	0.04	0.02	0.04	0.01
PE O-40:1	0.02	0.02	0.01	0.03	0.02	0.04	0.01
PE 40:7	0.16	0.15	0.11	0.17	0.18	0.32	0.12
PE 40:6	0.48	0.4	0.3	0.39	0.48	0.63	0.29
PE 40:5	0.21	0.19	0.14	0.2	0.23	0.31	0.14
PE 40:4	0.08	0.07	0.05	0.07	0.08	0.11	0.05
PE 40:3	0.03	0.03	0.02	0.05	0.03	0.06	0.02
PG 30:1	0.01	0.01	0	0	0	0.01	0
PG 30:0	0	0.02	0	0	0	0.02	0
PG O-32:1	0	0	0	0	0	0.01	0
PG O-32:0	0	0	0	0	0	0	0
PG 32:2	0	0	0	0.01	0	0.01	0
PG 32:1	0.02	0.1	0.02	0.03	0.02	0.14	0.01
PG 32:0	0.02	0.09	0.02	0.03	0.01	0.15	0.02
PG O-34:2	0	0.01	0	0	0	0.01	0
PG O-34:1	0.01	0.01	0	0.01	0	0.03	0
PG O-34:0	0	0.01	0	0	0	0.01	0
PG 34:3	0	0	0	0	0	0	0
PG 34:2	0.04	0.13	0.02	0.07	0.03	0.17	0.02
PG 34:1	0.31	1.18	0.22	0.42	0.21	1.44	0.13
PG 34:0	0.02	0.1	0.02	0.02	0.01	0.29	0.02
PG O-36:2	0.01	0.02	0	0	0	0.02	0
PG O-36:1	0.02	0.04	0.01	0.02	0.01	0.07	0.01
PG 36:4	0	0.01	0	0.01	0	0.01	0
PG 36:3	0.01	0.02	0	0.01	0.01	0.03	0
PG 36:2	0.12	0.54	0.07	0.24	0.09	0.79	0.05
PG 36:1	0.32	1	0.2	0.51	0.28	1.61	0.17
PG 38:6	0	0.01	0	0	0	0.01	0
PG 38:5	0	0.01	0	0	0	0.02	0
PG 38:4	0	0.02	0	0.01	0	0.04	0
PG 38:3	0.01	0.02	0	0.01	0.01	0.05	0
PG 38:2	0.01	0.02	0	0.01	0	0.05	0
PI 32:1	0.04	0.03	0.02	0.02	0.03	0.06	0.02
PI 32:0	0.01	0.02	0.01	0.01	0.01	0.01	0.01
PI 34:2	0.13	0.11	0.07	0.16	0.13	0.25	0.06
PI 34:1	0.31	0.37	0.19	0.33	0.27	0.65	0.16
PI 34:0	0.04	0.04	0.02	0.04	0.03	0.07	0.02
PI O-36:3	0.01	0.01	0	0.01	0	0.01	0
PI O-36:2	0.03	0.06	0.02	0.05	0.03	0.08	0.02
PI O-36:1	0.04	0.05	0.02	0.05	0.03	0.08	0.02
PI 36:4	0.08	0.06	0.04	0.06	0.07	0.13	0.04
PI 36:3	0.09	0.15	0.05	0.16	0.09	0.27	0.05
PI 36:2	1.24	1.63	0.6	1.7	1.08	2.54	0.49
PI 36:1	0.97	1.37	0.61	1.2	0.81	2.12	0.46
PI O-38:3	0.05	0.06	0.01	0.07	0.04	0.12	0.02
PI O-38:2	0.05	0.09	0.02	0.08	0.04	0.13	0.02
PI 38:5	0.27	0.27	0.17	0.29	0.29	0.5	0.17
PI 38:4	1.49	1.6	0.92	1.39	1.35	2.54	0.79
PI 38:3	0.9	1.49	0.53	1.58	0.8	2.22	0.43
PI 38:2	0.31	0.6	0.18	0.65	0.27	0.86	0.13
PI O-40:4	0.02	0.03	0.01	0.02	0.02	0.03	0.01
PI O-40:3	0.03	0.04	0.02	0.04	0.02	0.06	0.01
PI 40:6	0.11	0.09	0.06	0.08	0.08	0.16	0.05
PI 40:5	0.13	0.14	0.09	0.12	0.12	0.23	0.08
PI 40:4	0.1	0.1	0.06	0.09	0.09	0.14	0.05
PI 40:3	0.06	0.06	0.03	0.07	0.05	0.09	0.02
PI 40:2	0.03	0.03	0.01	0.03	0.02	0.04	0.01
PS 32:3	0	0	0	0	0	0.01	0
PS 32:2	0	0	0	0	0	0	0
PS 32:1	0.08	0.17	0.05	0.12	0.07	0.3	0.04
PS O-34:2	0	0.01	0	0.01	0	0.01	0
PS O-34:1	0.03	0.07	0.02	0.05	0.03	0.11	0.02
PS 34:2	0.1	0.18	0.06	0.19	0.09	0.34	0.06
PS 34:1	0.84	1.67	0.54	1.29	0.8	2.59	0.48
PS 34:0	0.01	0	0	0.01	0	0	0.01
PS O-36:2	0.03	0.05	0.02	0.05	0.02	0.1	0.02
PS O-36:1	0	0	0	0	0	0	0
PS 36:4	0.01	0.02	0.01	0.01	0.01	0.05	0.01
PS 36:3	0.03	0.06	0.03	0.07	0.04	0.14	0.02
PS 36:2	0.66	1.15	0.4	1.21	0.7	2.13	0.4
PS 36:1	2.28	3.25	1.43	3.07	2.07	5.19	1.29
PS 36:0	0	0	0	0	0	0	0
PS O-38:3	0	0.01	0	0.01	0	0.02	0
PS O-38:2	0.01	0.03	0.01	0.03	0.02	0.05	0.01
PS O-38:1	0.03	0.04	0.02	0.04	0.03	0.07	0.02
PS 38:7	0	0.01	0	0	0	0.01	0
PS 38:6	0.01	0.02	0.01	0.01	0.01	0.04	0.01
PS 38:5	0.03	0.04	0.02	0.03	0.03	0.08	0.02
PS 38:4	0.07	0.09	0.05	0.09	0.08	0.22	0.07
PS 38:3	0.15	0.18	0.11	0.18	0.16	0.34	0.12
PS 38:2	0.11	0.18	0.06	0.19	0.11	0.28	0.06
PS 38:1	0.08	0.13	0.05	0.12	0.08	0.18	0.04
PS 38:0	0	0	0	0	0	0	0
PS O-40:2	0.01	0	0	0.01	0	0.01	0
PS O-40:1	0	0	0	0.01	0	0.01	0
PS O-40:0	0.02	0.02	0.01	0.02	0.02	0.05	0.01
PS 40:6	0.22	0.2	0.16	0.2	0.23	0.42	0.18
PS 40:5	0.23	0.23	0.16	0.19	0.23	0.36	0.16
PS 40:4	0.08	0.07	0.06	0.05	0.07	0.09	0.06
PS 40:3	0.04	0.04	0.02	0.04	0.03	0.07	0.02
PS 40:1	0.06	0.13	0.04	0.13	0.08	0.19	0.03
PS O-42:3	0	0	0	0	0	0	0
PS O-42:2	0.01	0.01	0	0.01	0.01	0.01	0
PS O-42:1	0.01	0.02	0	0.01	0.01	0.01	0
PS O-42:0	0.01	0.01	0	0	0.01	0.01	0
PS 42:6	0	0	0	0	0	0	0
PS 42:5	0	0.01	0	0	0.01	0.01	0
PS 42:4	0.01	0.01	0	0	0	0.01	0
PS 42:2	0.07	0.1	0.04	0.13	0.07	0.14	0.03
PS 42:1	0.12	0.2	0.07	0.19	0.11	0.26	0.06
SM 34:2;2	0.44	0.75	0.23	0.55	0.43	1.17	0.24
SM 34:1;2	6.12	8.55	3.46	7.21	6.24	14.74	3.58
SM 34:0;2	0.34	0.49	0.2	0.71	0.39	1.06	0.25
SM 36:2;2	0.02	0.04	0.01	0.02	0.02	0.04	0.01
SM 36:1;2	0.05	0.08	0.04	0.05	0.05	0.08	0.04
SM 36:0;2	0	0	0	0	0	0	0
SM 38:2;2	0.01	0.01	0.01	0.01	0.01	0.03	0
SM 38:1;2	0	0	0	0	0	0	0
SM 38:0;2	0	0	0	0	0	0	0
SM 40:2;2	0	0.02	0.01	0.02	0.02	0.02	0.01
SM 40:1;2	0	0	0	0	0	0	0
SM 40:0;2	0	0	0	0	0	0	0
SM 42:3;2	0.07	0.09	0.04	0.1	0.09	0.15	0.04
SM 42:2;2	0.57	0.42	0.31	0.75	0.68	0.91	0.33
SM 42:1;2	0.14	0.11	0.13	0.29	0.31	0.38	0.15
SM 42:0;2	0.01	0	0	0.01	0.01	0.01	0
PE P-16:0/16:1	0.31	0.41	0.19	0.28	0.21	0.36	0.18
PE P-16:0/18:2	0.1	0.19	0.07	0.14	0.07	0.18	0.08
PE P-16:0/18:1	2.2	2.53	1.23	2.09	1.6	2.37	1.26
PE P-16:0/20:5	0.15	0.18	0.1	0.14	0.1	0.16	0.09
PE P-16:0/20:4	0.81	0.76	0.54	0.56	0.48	0.73	0.58
PE P-16:0/20:3	0.3	0.42	0.19	0.36	0.2	0.43	0.2
PE P-16:0/20:2	0.06	0.08	0.03	0.1	0.05	0.08	0.03
PE P-16:0/20:1	0.16	0.14	0.07	0.2	0.13	0.15	0.09
PE P-16:0/22:6	0.42	0.49	0.34	0.35	0.31	0.44	0.39
PE P-16:0/22:5	0.35	0.35	0.27	0.28	0.24	0.34	0.3
PE P-16:0/22:4	0.1	0.06	0.07	0.06	0.07	0.06	0.08
PE P-16:0/22:3	0.04	0.05	0.03	0.03	0.04	0.03	0.03
PE P-16:0/22:2	0.02	0.02	0.01	0.03	0.01	0.01	0.01
PE P-16:0/22:1	0.02	0.03	0.01	0.04	0.03	0.02	0.02
PE P-16:0/24:6	0.02	0.01	0.01	0.01	0.02	0.01	0.01
PE P-16:0/24:5	0.02	0.01	0.01	0.01	0.01	0.01	0.01
PE P-16:0/24:4	0	0	0	0.01	0.01	0	0.01
PE P-18:0/16:1	0.18	0.28	0.09	0.23	0.15	0.25	0.11
PE P-18:0/18:2	0.1	0.14	0.05	0.1	0.08	0.13	0.05
PE P-18:0/18:1	1.05	1.32	0.61	1.1	1.01	1.21	0.66
PE P-18:0/20:5	0.19	0.13	0.1	0.1	0.1	0.11	0.07
PE P-18:0/20:4	0.54	0.6	0.41	0.41	0.4	0.54	0.4
PE P-18:0/20:3	0.16	0.31	0.15	0.28	0.16	0.31	0.15
PE P-18:0/20:2	0.03	0.04	0.03	0.06	0.02	0.07	0.02
PE P-18:0/20:1	0.07	0.09	0.04	0.09	0.08	0.11	0.04
PE P-18:0/22:6	0.34	0.43	0.25	0.26	0.23	0.36	0.3
PE P-18:0/22:5	0.23	0.28	0.2	0.21	0.19	0.25	0.2
PE P-18:0/22:4	0.06	0.04	0.04	0.04	0.05	0.05	0.05
PE P-18:0/22:3	0.04	0.03	0.04	0.03	0.04	0.03	0.02
PE P-18:0/22:2	0	0	0	0.01	0.01	0.01	0
PE P-18:0/24:6	0.02	0.01	0.01	0.01	0.01	0.01	0.01
PE P-18:0/24:5	0.02	0.01	0.01	0	0.01	0	0
PE P-18:0/24:4	0.01	0	0	0	0.01	0.01	0
PE P-18:1/16:1	0.42	0.5	0.24	0.47	0.34	0.49	0.22
PE P-18:1/16:0	0.22	0.13	0.11	0.2	0.2	0.14	0.16
PE P-18:1/18:2	0.14	0.16	0.09	0.19	0.12	0.19	0.09
PE P-18:1/18:1	2.52	2.55	1.18	2.62	1.93	2.45	1.23
PE P-18:1/18:0	0	0	0	0.01	0	0	0.01
PE P-18:1/20:5	0.16	0.16	0.1	0.14	0.11	0.17	0.09
PE P-18:1/20:4	1.02	0.81	0.64	0.76	0.72	0.78	0.63
PE P-18:1/20:3	0.4	0.47	0.21	0.47	0.3	0.44	0.23
PE P-18:1/20:2	0.06	0.07	0.03	0.11	0.06	0.07	0.03
PE P-18:1/20:1	0.12	0.11	0.05	0.16	0.11	0.1	0.06
PE P-18:1/20:0	0.01	0	0.01	0.02	0.01	0	0
PE P-18:1/22:6	0.61	0.49	0.41	0.47	0.43	0.52	0.4
PE P-18:1/22:5	0.45	0.34	0.26	0.26	0.32	0.3	0.28
PE P-18:1/22:4	0.12	0.06	0.07	0.05	0.09	0.06	0.09
PE P-18:1/22:3	0.07	0.03	0.03	0.04	0.04	0.04	0.03
PE P-18:1/22:2	0.02	0.02	0.01	0.02	0.03	0.02	0.01
PE P-18:1/24:6	0.01	0	0.01	0	0.01	0.01	0.01
PE P-18:1/24:5	0.02	0.01	0.01	0.01	0.01	0.01	0.01
PE P-18:1/24:4	0.01	0	0	0	0	0	0
DAG 14:0_16:0	0.04	0.04	0.01	0.04	0.02	0.06	0.01
DAG 16:1_14:0	0.01	0	0	0	0	0	0
DAG 16:0_16:0	0.22	0.22	0.09	0.29	0.13	0.39	0.07
DAG 18:0_14:0	0	0	0.01	0.02	0.01	0.03	0
DAG 14:0_18:1	0.03	0.07	0	0.04	0.02	0.07	0
DAG 16:0_16:1	0	0	0	0	0	0.14	0.03
DAG 16:1_16:1	0.01	0.01	0	0.01	0	0.01	0
DAG 18:0_16:0	0.34	0.2	0.13	0.31	0.13	0.44	0.08
DAG 20:0_14:0	0	0	0	0	0	0	0
DAG 14:0_20:1	0	0	0	0	0	0	0
DAG 16:1_18:0	0	0	0	0	0	0	0
DAG 18:1_16:0	0.12	0.2	0.06	0.38	0.14	0.6	0.06
DAG 14:0_20:2	0	0	0	0	0	0.02	0
DAG 16:0_18:2	0	0	0	0	0	0	0
DAG 16:1_18:1	0.03	0	0	0	0	0	0.12
DAG 18:0_18:0	0.2	0.06	0.05	0.1	0.04	0.14	0.02
DAG 20:0_16:0	0	0	0	0	0	0	0
DAG 16:0_20:1	0	0	0	0.07	0.04	0	0
DAG 18:1_18:0	0.06	0.07	0.03	0.14	0.07	0.24	0.04
DAG 20:0_16:1	0	0	0	0	0	0	0
DAG 16:1_20:1	0	0	0	0	0	0	0
DAG 18:1_18:1	0.09	0.15	0.04	0.24	0.09	0.49	0.03
DAG 18:2_18:0	0	0	0	0	0	0	0
DAG 20:2_16:0	0	0	0	0.01	0	0.02	0
DAG 16:1_20:2	0	0	0	0	0	0	0
DAG 18:3_18:0	0	0	0	0	0	0	0
DAG 18:2_18:2	0	0	0	0	0	0	0
DAG 18:3_18:1	0	0	0	0	0	0	0
DAG 20:4_16:0	0	0	0	0	0	0.01	0
DAG 16:0_20:5	0.03	0.02	0.01	0.02	0.01	0	0
DAG 16:1_20:4	0	0	0	0	0	0	0
DAG 18:3_18:2	0	0	0	0	0	0	0
DAG 18:1_20:0	0	0	0	0	0	0	0
DAG 20:1_18:0	0	0	0	0	0	0	0
DAG 20:0_18:2	0	0	0	0	0	0	0
DAG 20:1_18:1	0	0	0	0.03	0	0.05	0
DAG 20:2_18:0	0	0	0	0	0	0.01	0
DAG 18:2_20:1	0	0	0	0	0	0.01	0
DAG 18:3_20:0	0	0	0	0	0	0	0
DAG 20:2_18:1	0	0.01	0	0.01	0	0.04	0
DAG 18:3_20:1	0	0	0	0	0	0	0
DAG 20:4_18:0	0.02	0.02	0.01	0	0.01	0.06	0.01
DAG 18:0_20:5	0	0	0	0	0	0	0
DAG 18:1_20:4	0	0	0	0	0	0	0
DAG 16:0_22:6	0.01	0	0	0.02	0.01	0.01	0
DAG 18:2_20:4	0	0	0	0	0	0.01	0
DAG 20:0_20:0	0	0	0	0	0	0	0
DAG 20:0_20:1	0	0	0	0	0	0	0
DAG 20:0_20:2	0	0	0	0	0	0	0
DAG 20:1_20:1	0	0	0	0	0	0	0
DAG 20:2_20:1	0	0	0	0	0	0	0
DAG 20:0_20:4	0	0	0	0	0	0	0
DAG 20:2_20:2	0	0	0	0	0	0	0
DAG 20:1_20:4	0	0	0	0	0	0	0
DAG 20:5_20:0	0.01	0	0.01	0.01	0.02	0.03	0.01
DAG 20:2_20:4	0	0	0	0	0	0	0
DAG 20:5_20:1	0	0	0	0	0.01	0	0
DAG 22:6_18:0	0	0	0	0	0	0	0
TAG 44:0	0	0	0	0.18	0	0	0
TAG 44:1	0	0	0	0.06	0	0	0
TAG 45:0	0	0	0	0.2	0	0	0
TAG 46:0	0.07	0.01	0	0.17	0.01	0.01	0
TAG 46:1	0	0	0	0.13	0	0	0
TAG 46:2	0	0	0	0.05	0	0.01	0
TAG 47:0	0.07	0.07	0	0.15	0.04	0.08	0
TAG 47:1	0	0	0	0.09	0	0	0
TAG 48:0	0.11	0.18	0.01	0.18	0.07	0.39	0.01
TAG 48:1	0	0.08	0	0.22	0.04	0.1	0.03
TAG 48:2	0	0	0	0.15	0	0	0
TAG 48:3	0	0	0	0.01	0	0	0
TAG 49:0	0	0.07	0	0.09	0	0	0
TAG 49:1	0	0.03	0	0.08	0	0	0
TAG 49:2	0	0.01	0	0.03	0	0.01	0
TAG 50:0	0.21	0.35	0.06	0.1	0.13	0.87	0.04
TAG 50:1	0.05	0.16	0.06	0.21	0.09	0.22	0.05
TAG 50:2	0.02	0.05	0.01	0.26	0.07	0.07	0.02
TAG 50:3	0.02	0	0.01	0.07	0.01	0.03	0
TAG 51:0	0	0	0	0.04	0	0	0
TAG 51:1	0	0.04	0	0.07	0	0.03	0
TAG 51:2	0.02	0.06	0.01	0.12	0.02	0.06	0.01
TAG 51:3	0	0	0	0	0	0	0
TAG 52:0	0.13	0.19	0.02	0.05	0.09	0.47	0.01
TAG 52:1	0.12	0.21	0.07	0.14	0.13	0.33	0.07
TAG 52:2	0.17	0.34	0.12	0.41	0.22	0.44	0.1
TAG 52:3	0.04	0.07	0.03	0.26	0.06	0.1	0.02
TAG 52:4	0.01	0.01	0	0.06	0.01	0.01	0
TAG 52:5	0	0.03	0	0.03	0.02	0.01	0
TAG 53:0	0	0	0	0.01	0	0	0
TAG 53:1	0	0	0	0.02	0	0	0
TAG 53:2	0	0.04	0	0	0	0.04	0
TAG 53:3	0	0.03	0	0.01	0	0.04	0
TAG 54:0	0.04	0.04	0.01	0.01	0.02	0.11	0
TAG 54:1	0.01	0.02	0.01	0.01	0.02	0.05	0.01
TAG 54:2	0.02	0.05	0.02	0.07	0.04	0.07	0.01
TAG 54:3	0.11	0.17	0.07	0.33	0.13	0.21	0.04
TAG 54:4	0.02	0.04	0.02	0.12	0.02	0.03	0.01
TAG 54:5	0.04	0.05	0.02	0.4	0.04	0.09	0.03
TAG 54:6	0.01	0.01	0	0.06	0.01	0.01	0
TAG 55:1	0	0	0	0.01	0	0	0
TAG 55:2	0	0	0	0.02	0	0	0
TAG 55:3	0	0	0	0	0	0	0
TAG 56:0	0	0	0	0.04	0	0	0
TAG 56:1	0	0	0	0.21	0	0	0
TAG 56:2	0	0	0.01	0.03	0.02	0	0
TAG 56:3	0.03	0.05	0.02	0.03	0.03	0.03	0.01
TAG 56:4	0	0.01	0	0	0	0.01	0
TAG 56:5	0	0	0	0	0	0	0
TAG 56:6	0	0	0	0.01	0	0	0
TAG 56:7	0	0	0	0.01	0	0	0
TAG 58:1	0	0	0	0	0	0	0
TAG 58:2	0	0	0	0	0	0	0
TAG 58:3	0	0	0	0.01	0	0	0
TAG 58:4	0	0.02	0	0.01	0	0.02	0.01
TAG 58:5	0	0.01	0.01	0.13	0	0.03	0.01
TAG 58:6	0	0	0	0.02	0	0	0
TAG 58:7	0	0	0	0	0	0	0
TAG 58:8	0.01	0	0	0.23	0	0.01	0.01
TAG 58:9	0	0	0	0	0	0	0
TAG 59:3	0	0	0	0	0	0	0
TAG 59:4	0	0	0	0	0	0	0
TAG 60:0	0	0	0	0.23	0.01	0.01	0
TAG 60:1	0	0	0	0.02	0	0	0
TAG 60:2	0	0	0	0	0	0	0
TAG 60:3	0	0	0	0	0	0	0
TAG 60:4	0	0	0	0	0	0	0
TAG 60:5	0	0	0	0.05	0	0	0
TAG 60:7	0	0	0	0.05	0	0	0
